# The microbiota of *Amblyomma americanum* reflects known westward expansion

**DOI:** 10.1101/2023.05.04.539455

**Authors:** Luis Martinez-Villegas, Paula Lado, Hans Klompen, Selena Wang, Caleb Cummings, Risa Pesapane, Sarah M. Short

**Author notes:** Address correspondence to Sarah M. Short. Present address: Paula Lado, Center for Vector-borne Infectious Diseases, Department of Microbiology, Immunology, and Pathology, Colorado State University, Fort Collins, CO, USA. Luis Martinez-Villegas and Paula Lado contributed equally to this work. Author order was determined by initial contribution to the manuscript’s first draft.

## Abstract

*Amblyomma americanum*, a known vector of multiple tick-borne pathogens, has expanded its geographic distribution across the United States in the past decades. Tick microbiomes may play a role shaping their host’s life history and vectorial capacity. Bacterial communities associated with *A. americanum* may reflect, or enable, geographic expansion and studying the microbiota will improve understanding of tick- borne disease ecology. We examined the microbiota structure of 189 adult ticks collected in four regions encompassing their historical and current geographic distribution. Both geographic region of origin and sex were significant predictors of alpha diversity. As in other tick models, within-sample diversity was low and uneven given the presence of dominant endosymbionts. Beta diversity analyses revealed that bacterial profiles of ticks of both sexes collected in the West were significantly different from those of the Historic range. Biomarkers were identified for all regions except the historical range. In addition, Bray-Curtis dissimilarities overall increased with distance between sites. Relative quantification of ecological processes showed that, for females and males, respectively, drift and dispersal limitation were the primary drivers of community assembly. Collectively, our findings highlight how microbiota structural variance discriminates the western-expanded populations of *A. americanum* ticks from the Historical range. Spatial autocorrelation, and particularly the detection of non-selective ecological processes, are indicative of geographic isolation. Our conclusions demonstrate the value of synergistic analysis of biogeographic and microbial ecology data in investigating range expansion in *A. americanum* and potentially other tick vectors as well.

**Importance:** The incidence of tick-borne diseases is on the rise worldwide, including in the United States. This increase in cases is in large part due to the geographic expansion of tick vectors. Among them is the Lone Star tick, *Amblyomma americanum*, and understanding the factors driving its recent expansion is important for risk assessment and tick population control. Climate change and human activities have previously been posited to be main driving forces for their expansion. New sources of relevant biological data can further our understanding of this phenomenon. Microbial communities associated with ticks include bacteria that affect pathogen transmission and tick behaviors. Here, we investigated whether bacterial community and geographic location data could be combined to better understand the expansion of *A. americanum* populations. It’s not clear whether differences in the microbiota are reflective of or facilitating expansion, but our findings suggest this approach is promising and warrants further investigation.
