## Supplementary material for "The microbiota of *Amblyomma americanum* reflects known westward expansion": Sample metadata

#SampleID	BarcodeSequence	LinkerPrimerSequence	BarcodePlate	Well	Species	Sex	ng/ul	Vol sent	Plate well	Description	Raw data ID	Voucher ID	Collection event ID	Locality	State	Region	Coordinates
IN_115002A	AGCCTTCGTCGC	GTGTGYCAGCMGCCGCGGTAA	1	A1	Amblyomma americanum	F	10	10	A1	IN_115002A	115002A	OSAL 128138	OSAL 115002	O'bannon, Fox Hollow.	IN	HC	38.1917, -86.2856
IN_115002B	TCCATACCGGAA	GTGTGYCAGCMGCCGCGGTAA	1	A2	Amblyomma americanum	F	10	10	A2	IN_115002B	115002B	OSAL 128139	OSAL 115002	O'bannon, Fox Hollow.	IN	HC	38.1917, -86.2856
IN_115002C	AGCCCTGCTACA	GTGTGYCAGCMGCCGCGGTAA	1	A3	Amblyomma americanum	F	10	10	A3	IN_115002C	115002C	OSAL 128140	OSAL 115002	O'bannon, Fox Hollow.	IN	HC	38.1917, -86.2856
IN_115002D	CCTAACGGTCCA	GTGTGYCAGCMGCCGCGGTAA	1	A4	Amblyomma americanum	F	10	10	A4	IN_115002D	115002D	OSAL 128141	OSAL 115002	O'bannon, Fox Hollow.	IN	HC	38.1917, -86.2856
IN_115002E	CGCGCCTTAAAC	GTGTGYCAGCMGCCGCGGTAA	1	A5	Amblyomma americanum	F	10	10	A5	IN_115002E	115002E	OSAL 128142	OSAL 115002	O'bannon, Fox Hollow.	IN	HC	38.1917, -86.2856
IN_115002H	TATGGTACCCAG	GTGTGYCAGCMGCCGCGGTAA	1	A6	Amblyomma americanum	F	10	10	A6	IN_115002H	115002H	OSAL 128145	OSAL 115002	O'bannon, Fox Hollow.	IN	HC	38.1917, -86.2856
IN_115002J	TACAATATCTGT	GTGTGYCAGCMGCCGCGGTAA	1	A7	Amblyomma americanum	M	10	10	A7	IN_115002J	115002J	OSAL 128147	OSAL 115002	O'bannon, Fox Hollow.	IN	HC	38.1917, -86.2856
IN_115002L	AATTTAGGTAGG	GTGTGYCAGCMGCCGCGGTAA	1	A8	Amblyomma americanum	M	10	10	A8	IN_115002L	115002L	OSAL 128149	OSAL 115002	O'bannon, Fox Hollow.	IN	HC	38.1917, -86.2856
IN_115002M	GACTCAACCAGT	GTGTGYCAGCMGCCGCGGTAA	1	A9	Amblyomma americanum	M	10	10	A9	IN_115002M	115002M	OSAL 128150	OSAL 115002	O'bannon, Fox Hollow.	IN	HC	38.1917, -86.2856
IN_115002N	GCCTCTACGTCG	GTGTGYCAGCMGCCGCGGTAA	1	A10	Amblyomma americanum	M	10	10	A10	IN_115002N	115002N	OSAL 128151	OSAL 115002	O'bannon, Fox Hollow.	IN	HC	38.1917, -86.2856
IN_115002P	ACTACTGAGGAT	GTGTGYCAGCMGCCGCGGTAA	1	A11	Amblyomma americanum	M	10	10	A11	IN_115002P	115002P	OSAL 128152	OSAL 115002	O'bannon, Fox Hollow.	IN	HC	38.1917, -86.2856
RI_115028A	AATTCACCTCCT	GTGTGYCAGCMGCCGCGGTAA	1	A12	Amblyomma americanum	M	10	10	A12	RI_115028A	115028A	OSAL 128163	OSAL 115028	Prudence Island	RI	NE	41.6033, -71.3175
RI_115028B	CGTATAAATGCG	GTGTGYCAGCMGCCGCGGTAA	1	B1	Amblyomma americanum	M	10	10	B1	RI_115028B	115028B	OSAL 128164	OSAL 115028	Prudence Island	RI	NE	41.6033, -71.3175
RI_115028C	ATGCTGCAACAC	GTGTGYCAGCMGCCGCGGTAA	1	B2	Amblyomma americanum	F	10	10	B2	RI_115028C	115028C	OSAL 128165	OSAL 115028	Prudence Island	RI	NE	41.6033, -71.3175
RI_115028D	ACTCGCTCGCTG	GTGTGYCAGCMGCCGCGGTAA	1	B3	Amblyomma americanum	F	10	10	B3	RI_115028D	115028D	OSAL 128166	OSAL 115028	Prudence Island	RI	NE	41.6033, -71.3175
RI_115029A	TTCCTTAGTAGT	GTGTGYCAGCMGCCGCGGTAA	1	B4	Amblyomma americanum	F	10	10	B4	RI_115029A	115029A	OSAL 128159	OSAL 115029	Prudence Island	RI	NE	41.6033, -71.3175
RI_115029B	CGTCCGTATGAA	GTGTGYCAGCMGCCGCGGTAA	1	B5	Amblyomma americanum	F	10	10	B5	RI_115029B	115029B	OSAL 128160	OSAL 115029	Prudence Island	RI	NE	41.6033, -71.3175
RI_115029C	ACGTGAGGAACG	GTGTGYCAGCMGCCGCGGTAA	1	B6	Amblyomma americanum	F	10	10	B6	RI_115029C	115029C	OSAL 128161	OSAL 115029	Prudence Island	RI	NE	41.6033, -71.3175
RI_115029D	GGTTGCCCTGTA	GTGTGYCAGCMGCCGCGGTAA	1	B7	Amblyomma americanum	M	10	10	B7	RI_115029D	115029D	OSAL 128162	OSAL 115029	Prudence Island	RI	NE	41.6033, -71.3175
RI_115030A	CATATAGCCCGA	GTGTGYCAGCMGCCGCGGTAA	1	B8	Amblyomma americanum	F	10	10	B8	RI_115030A	115030A	OSAL 128167	OSAL 115030	Prudence Island	RI	NE	41.6033, -71.3175
RI_115030B	GCCTATGAGATC	GTGTGYCAGCMGCCGCGGTAA	1	B9	Amblyomma americanum	M	10	10	B9	RI_115030B	115030B	OSAL 128168	OSAL 115030	Prudence Island	RI	NE	41.6033, -71.3175
RI_115030C	CAAGTGAAGGGA	GTGTGYCAGCMGCCGCGGTAA	1	B10	Amblyomma americanum	M	10	10	B10	RI_115030C	115030C	OSAL 128169	OSAL 115030	Prudence Island	RI	NE	41.6033, -71.3175
RI_115030D	CACGTTTATTCC	GTGTGYCAGCMGCCGCGGTAA	1	B11	Amblyomma americanum	M	10	10	B11	RI_115030D	115030D	OSAL 128170	OSAL 115030	Prudence Island	RI	NE	41.6033, -71.3175
MS_115075A	TAATCGGTGCCA	GTGTGYCAGCMGCCGCGGTAA	1	B12	Amblyomma americanum	F	10	10	B12	MS_115075A	115075A	OSAL 128171	OSAL 115075	Noxubee Co	MS	HC	33.1121, -88.5364
MS_115075B	TGACTAATGGCC	GTGTGYCAGCMGCCGCGGTAA	1	C1	Amblyomma americanum	F	10	10	C1	MS_115075B	115075B	OSAL 128172	OSAL 115075	Noxubee Co	MS	HC	33.1121, -88.5364
MS_115075C	CGGGACACCCGA	GTGTGYCAGCMGCCGCGGTAA	1	C2	Amblyomma americanum	F	10	10	C2	MS_115075C	115075C	OSAL 128173	OSAL 115075	Noxubee Co	MS	HC	33.1121, -88.5364
MS_115075D	CTGTCTATACTA	GTGTGYCAGCMGCCGCGGTAA	1	C3	Amblyomma americanum	F	10	10	C3	MS_115075D	115075D	OSAL 128174	OSAL 115075	Noxubee Co	MS	HC	33.1121, -88.5364
MS_115075E	TATGCCAGAGAT	GTGTGYCAGCMGCCGCGGTAA	1	C4	Amblyomma americanum	F	10	10	C4	MS_115075E	115075E	OSAL 128175	OSAL 115075	Noxubee Co	MS	HC	33.1121, -88.5364
MS_115075F	CGTTTGGAATGA	GTGTGYCAGCMGCCGCGGTAA	1	C5	Amblyomma americanum	F	10	10	C5	MS_115075F	115075F	OSAL 128176	OSAL 115075	Noxubee Co	MS	HC	33.1121, -88.5364
MS_115075G	AAGAACTCATGA	GTGTGYCAGCMGCCGCGGTAA	1	C6	Amblyomma americanum	F	10	10	C6	MS_115075G	115075G	OSAL 128177	OSAL 115075	Noxubee Co	MS	HC	33.1121, -88.5364
MS_115075I	TGATATCGTCTT	GTGTGYCAGCMGCCGCGGTAA	1	C7	Amblyomma americanum	M	10	10	C7	MS_115075I	115075I	OSAL 128179	OSAL 115075	Noxubee Co	MS	HC	33.1121, -88.5364
MS_115075J	CGGTGACCTACT	GTGTGYCAGCMGCCGCGGTAA	1	C8	Amblyomma americanum	M	10	10	C8	MS_115075J	115075J	OSAL 128180	OSAL 115075	Noxubee Co	MS	HC	33.1121, -88.5364
MS_115075L	AATGCGCGTATA	GTGTGYCAGCMGCCGCGGTAA	1	C9	Amblyomma americanum	M	10	10	C9	MS_115075L	115075L	OSAL 128182	OSAL 115075	Noxubee Co	MS	HC	33.1121, -88.5364
MS_115075M	CTTGATTCTTGA	GTGTGYCAGCMGCCGCGGTAA	1	C10	Amblyomma americanum	M	10	10	C10	MS_115075M	115075M	OSAL 128183	OSAL 115075	Noxubee Co	MS	HC	33.1121, -88.5364
MS_115075N	GAAATCTTGAAG	GTGTGYCAGCMGCCGCGGTAA	1	C11	Amblyomma americanum	M	10	10	C11	MS_115075N	115075N	OSAL 128184	OSAL 115075	Noxubee Co	MS	HC	33.1121, -88.5364
FL_115098A	GAGATACAGTTC	GTGTGYCAGCMGCCGCGGTAA	1	C12	Amblyomma americanum	F	10	10	C12	FL_115098A	115098A	OSAL 128186	OSAL 115098	Camp Blanding training site, St Agustine	FL	HC	29.9803, -81.9826
FL_115098B	GTGGAGTCTCAT	GTGTGYCAGCMGCCGCGGTAA	1	D1	Amblyomma americanum	F	10	10	D1	FL_115098B	115098B	OSAL 128187	OSAL 115098	Camp Blanding training site, St Agustine	FL	HC	29.9803, -81.9826
FL_115098D	ACCTTACACCTT	GTGTGYCAGCMGCCGCGGTAA	1	D2	Amblyomma americanum	F	10	10	D2	FL_115098D	115098D	OSAL 128189	OSAL 115098	Camp Blanding training site, St Agustine	FL	HC	29.9803, -81.9826
FL_115098E	TAATCTCGCCGG	GTGTGYCAGCMGCCGCGGTAA	1	D3	Amblyomma americanum	F	10	10	D3	FL_115098E	115098E	OSAL 128190	OSAL 115098	Camp Blanding training site, St Agustine	FL	HC	29.9803, -81.9826
FL_115098F	ATCTAGTGGCAA	GTGTGYCAGCMGCCGCGGTAA	1	D4	Amblyomma americanum	F	10	10	D4	FL_115098F	115098F	OSAL 128191	OSAL 115098	Camp Blanding training site, St Agustine	FL	HC	29.9803, -81.9826
FL_115098G	ACGCTTAACGAC	GTGTGYCAGCMGCCGCGGTAA	1	D5	Amblyomma americanum	F	10	10	D5	FL_115098G	115098G	OSAL 128192	OSAL 115098	Camp Blanding training site, St Agustine	FL	HC	29.9803, -81.9826
FL_115098M	TACGGATTATGG	GTGTGYCAGCMGCCGCGGTAA	1	D6	Amblyomma americanum	M	10	10	D6	FL_115098M	115098M	OSAL 128198	OSAL 115098	Camp Blanding training site, St Agustine	FL	HC	29.9803, -81.9826
FL_115098N	ATACATGCAAGA	GTGTGYCAGCMGCCGCGGTAA	1	D7	Amblyomma americanum	M	10	10	D7	FL_115098N	115098N	OSAL 128199	OSAL 115098	Camp Blanding training site, St Agustine	FL	HC	29.9803, -81.9826
FL_115098P	CTTAGTGCAGAA	GTGTGYCAGCMGCCGCGGTAA	1	D8	Amblyomma americanum	M	10	10	D8	FL_115098P	115098P	OSAL 128200	OSAL 115098	Camp Blanding training site, St Agustine	FL	HC	29.9803, -81.9826
FL_115122A	AATCTTGCGCCG	GTGTGYCAGCMGCCGCGGTAA	1	D9	Amblyomma americanum	M	10	10	D9	FL_115122A	115122A	OSAL 127567	OSAL 115122	Guana River, St John's Co	FL	HC	30.0233, -81.3274
FL_115122B	AGGATCAGGGAA	GTGTGYCAGCMGCCGCGGTAA	1	D10	Amblyomma americanum	M	10	10	D10	FL_115122B	115122B	OSAL 127568	OSAL 115122	Guana River, St John's Co	FL	HC	30.0233, -81.3274
FL_115122C	AATAACTAGGGT	GTGTGYCAGCMGCCGCGGTAA	1	D11	Amblyomma americanum	M	10	10	D11	FL_115122C	115122C	OSAL 127569	OSAL 115122	Guana River, St John's Co	FL	HC	30.0233, -81.3274
OH_119239_2	GTGAGCACGCAG	GTGTGYCAGCMGCCGCGGTAA	10	C1	Amblyomma americanum	M	10	10	D12	OH_119239_2	119239_2	OSAL115066	OSAL 119239	Vinton-Furnace Exp forest	OH	MW	39.2067, -82.3961
OH_119239_3	TGATGTGCTAAG	GTGTGYCAGCMGCCGCGGTAA	1	E1	Amblyomma americanum	F	10	10	E1	OH_119239_3	119239_3	OSAL115067	OSAL 119239	Vinton-Furnace Exp forest	OH	MW	39.2067, -82.3961
OH_119240_10	GTAGTAGACCAT	GTGTGYCAGCMGCCGCGGTAA	1	E2	Amblyomma americanum	F	10	10	E2	OH_119240_10	119240_10	OSAL115040	OSAL 119240	Vinton-Furnace Exp forest	OH	MW	39.2067, -82.3961
OH_119240_11	AGTAAAGATCGT	GTGTGYCAGCMGCCGCGGTAA	1	E3	Amblyomma americanum	F	10	10	E3	OH_119240_11	119240_11	OSAL115041	OSAL 119240	Vinton-Furnace Exp forest	OH	MW	39.2067, -82.3961
OH_119240_12	CTCGCCCTCGCC	GTGTGYCAGCMGCCGCGGTAA	1	E4	Amblyomma americanum	F	10	10	E4	OH_119240_12	119240_12	OSAL115042	OSAL 119240	Vinton-Furnace Exp forest	OH	MW	39.2067, -82.3961
OH_119240_2	TCTCTTTCGACA	GTGTGYCAGCMGCCGCGGTAA	1	E5	Amblyomma americanum	M	10	10	E5	OH_119240_2	119240_2	OSAL115032	OSAL 119240	Vinton-Furnace Exp forest	OH	MW	39.2067, -82.3961
OH_119240_4	ACATACTGAGCA	GTGTGYCAGCMGCCGCGGTAA	1	E6	Amblyomma americanum	M	10	10	E6	OH_119240_4	119240_4	OSAL115034	OSAL 119240	Vinton-Furnace Exp forest	OH	MW	39.2067, -82.3961
OH_119240_5	GTTGATACGATG	GTGTGYCAGCMGCCGCGGTAA	1	E7	Amblyomma americanum	M	10	10	E7	OH_119240_5	119240_5	OSAL115035	OSAL 119240	Vinton-Furnace Exp forest	OH	MW	39.2067, -82.3961
OH_119240_6	GTCAACGCTGTC	GTGTGYCAGCMGCCGCGGTAA	1	E8	Amblyomma americanum	M	10	10	E8	OH_119240_6	119240_6	OSAL115036	OSAL 119240	Vinton-Furnace Exp forest	OH	MW	39.2067, -82.3961
OH_119240_7	TGAGACCCTACA	GTGTGYCAGCMGCCGCGGTAA	1	E9	Amblyomma americanum	M	10	10	E9	OH_119240_7	119240_7	OSAL115037	OSAL 119240	Vinton-Furnace Exp forest	OH	MW	39.2067, -82.3961
OH_119240_8	ACTTGGTGTAAG	GTGTGYCAGCMGCCGCGGTAA	1	E10	Amblyomma americanum	M	10	10	E10	OH_119240_8	119240_8	OSAL115038	OSAL 119240	Vinton-Furnace Exp forest	OH	MW	39.2067, -82.3961
OH_119240_9	ATTACGTATCAT	GTGTGYCAGCMGCCGCGGTAA	1	E11	Amblyomma americanum	F	10	10	E11	OH_119240_9	119240_9	OSAL115039	OSAL 119240	Vinton-Furnace Exp forest	OH	MW	39.2067, -82.3961
MD_119275A	CACGCAGTCTAC	GTGTGYCAGCMGCCGCGGTAA	1	E12	Amblyomma americanum	M	10	10	E12	MD_119275A	119275A	OSAL 128096	OSAL 119275	Aberdeen Proving ground	MD	NE	39.4669, -76.1307
MD_119275B	TGTGCACGCCAT	GTGTGYCAGCMGCCGCGGTAA	1	F1	Amblyomma americanum	M	10	10	F1	MD_119275B	119275B	OSAL 128097	OSAL 119275	Aberdeen Proving ground	MD	NE	39.4669, -76.1307
MD_119275C	CCGGACAAGAAG	GTGTGYCAGCMGCCGCGGTAA	1	F2	Amblyomma americanum	M	10	10	F2	MD_119275C	119275C	OSAL 128098	OSAL 119275	Aberdeen Proving ground	MD	NE	39.4669, -76.1307
MD_119275E	TTGCTGGACGCT	GTGTGYCAGCMGCCGCGGTAA	1	F3	Amblyomma americanum	M	10	10	F3	MD_119275E	119275E	OSAL 128100	OSAL 119275	Aberdeen Proving ground	MD	NE	39.4669, -76.1307
MD_119275F	TACTAACGCGGT	GTGTGYCAGCMGCCGCGGTAA	1	F4	Amblyomma americanum	M	10	10	F4	MD_119275F	119275F	OSAL 128101	OSAL 119275	Aberdeen Proving ground	MD	NE	39.4669, -76.1307
MD_119275G	GCGATCACACCT	GTGTGYCAGCMGCCGCGGTAA	1	F5	Amblyomma americanum	M	10	10	F5	MD_119275G	119275G	OSAL 128102	OSAL 119275	Aberdeen Proving ground	MD	NE	39.4669, -76.1307
MD_119275H	CAAACGCACTAA	GTGTGYCAGCMGCCGCGGTAA	1	F6	Amblyomma americanum	F	10	10	F6	MD_119275H	119275H	OSAL 128103	OSAL 119275	Aberdeen Proving ground	MD	NE	39.4669, -76.1307
MD_119275I	GAAGAGGGTTGA	GTGTGYCAGCMGCCGCGGTAA	1	F7	Amblyomma americanum	F	10	10	F7	MD_119275I	119275I	OSAL 128104	OSAL 119275	Aberdeen Proving ground	MD	NE	39.4669, -76.1307
MD_119275J	TGAGTGGTCTGT	GTGTGYCAGCMGCCGCGGTAA	1	F8	Amblyomma americanum	F	10	10	F8	MD_119275J	119275J	OSAL 128105	OSAL 119275	Aberdeen Proving ground	MD	NE	39.4669, -76.1307
MD_119275K	TTACACAAAGGC	GTGTGYCAGCMGCCGCGGTAA	1	F9	Amblyomma americanum	F	10	10	F9	MD_119275K	119275K	OSAL 128106	OSAL 119275	Aberdeen Proving ground	MD	NE	39.4669, -76.1307
MD_119275L	ACGACGCATTTG	GTGTGYCAGCMGCCGCGGTAA	1	F10	Amblyomma americanum	F	10	10	F10	MD_119275L	119275L	OSAL 128107	OSAL 119275	Aberdeen Proving ground	MD	NE	39.4669, -76.1307
MD_119275M	TATCCAAGCGCA	GTGTGYCAGCMGCCGCGGTAA	1	F11	Amblyomma americanum	F	10	10	F11	MD_119275M	119275M	OSAL 128108	OSAL 119275	Aberdeen Proving ground	MD	NE	39.4669, -76.1307
TN_119568A	AGAGCCAAGAGC	GTGTGYCAGCMGCCGCGGTAA	1	F12	Amblyomma americanum	F	10	10	F12	TN_119568A	119568A	OSAL 128066	OSAL 119568	Bethel Valley Rd, Oak Ridge	TN	HC	35.9529, -84.2738
TN_119568B	GGTGAGCAAGCA	GTGTGYCAGCMGCCGCGGTAA	1	G1	Amblyomma americanum	F	10	10	G1	TN_119568B	119568B	OSAL 128067	OSAL 119568	Bethel Valley Rd, Oak Ridge	TN	HC	35.9529, -84.2738
TN_119568D	TAAATATACCCT	GTGTGYCAGCMGCCGCGGTAA	1	G2	Amblyomma americanum	F	10	10	G2	TN_119568D	119568D	OSAL 128069	OSAL 119568	Bethel Valley Rd, Oak Ridge	TN	HC	35.9529, -84.2738
TN_119568F	TTGCGGACCCTA	GTGTGYCAGCMGCCGCGGTAA	1	G3	Amblyomma americanum	F	10	10	G3	TN_119568F	119568F	OSAL 128071	OSAL 119568	Bethel Valley Rd, Oak Ridge	TN	HC	35.9529, -84.2738
TN_119568G	GTCGTCCAAATG	GTGTGYCAGCMGCCGCGGTAA	1	G4	Amblyomma americanum	F	10	10	G4	TN_119568G	119568G	OSAL 128072	OSAL 119568	Bethel Valley Rd, Oak Ridge	TN	HC	35.9529, -84.2738
TN_119568J	TGCACAGTCGCT	GTGTGYCAGCMGCCGCGGTAA	1	G5	Amblyomma americanum	M	10	10	G5	TN_119568J	119568J	OSAL 128075	OSAL 119568	Bethel Valley Rd, Oak Ridge	TN	HC	35.9529, -84.2738
TN_119568K	TTACTGTGGCCG	GTGTGYCAGCMGCCGCGGTAA	1	G6	Amblyomma americanum	M	10	10	G6	TN_119568K	119568K	OSAL 128076	OSAL 119568	Bethel Valley Rd, Oak Ridge	TN	HC	35.9529, -84.2738
TN_119568L	GGTTCATGAACA	GTGTGYCAGCMGCCGCGGTAA	1	G7	Amblyomma americanum	M	10	10	G7	TN_119568L	119568L	OSAL 128077	OSAL 119568	Bethel Valley Rd, Oak Ridge	TN	HC	35.9529, -84.2738
TN_119568M	TAACAATAATTC	GTGTGYCAGCMGCCGCGGTAA	1	G8	Amblyomma americanum	M	10	10	G8	TN_119568M	119568M	OSAL 128078	OSAL 119568	Bethel Valley Rd, Oak Ridge	TN	HC	35.9529, -84.2738
TN_119568N	CTTATTAAACGT	GTGTGYCAGCMGCCGCGGTAA	1	G9	Amblyomma americanum	M	10	10	G9	TN_119568N	119568N	OSAL 128079	OSAL 119568	Bethel Valley Rd, Oak Ridge	TN	HC	35.9529, -84.2738
TN_119568P	GCTCGAAGATTC	GTGTGYCAGCMGCCGCGGTAA	1	G10	Amblyomma americanum	M	10	10	G10	TN_119568P	119568P	OSAL 128080	OSAL 119568	Bethel Valley Rd, Oak Ridge	TN	HC	35.9529, -84.2738
KY_119582B	TATTTGATTGGT	GTGTGYCAGCMGCCGCGGTAA	1	G11	Amblyomma americanum	F	10	10	G11	KY_119582B	119582B	OSAL 128082	OSAL 119582	Grayson lake state Park	KY	HC	38.2041, -83.0184
KY_119582C	TGTCAAAGTGAC	GTGTGYCAGCMGCCGCGGTAA	1	G12	Amblyomma americanum	F	10	10	G12	KY_119582C	119582C	OSAL 128083	OSAL 119582	Grayson lake state Park	KY	HC	38.2041, -83.0184
KY_119582D	CTATGTATTAGT	GTGTGYCAGCMGCCGCGGTAA	1	H1	Amblyomma americanum	F	10	10	H1	KY_119582D	119582D	OSAL 128084	OSAL 119582	Grayson lake state Park	KY	HC	38.2041, -83.0184
KY_119582F	ACTCCCGTGTGA	GTGTGYCAGCMGCCGCGGTAA	1	H2	Amblyomma americanum	F	10	10	H2	KY_119582F	119582F	OSAL 128086	OSAL 119582	Grayson lake state Park	KY	HC	38.2041, -83.0184
KY_119582H	CGGTATAGCAAT	GTGTGYCAGCMGCCGCGGTAA	1	H3	Amblyomma americanum	F	10	10	H3	KY_119582H	119582H	OSAL 128088	OSAL 119582	Grayson lake state Park	KY	HC	38.2041, -83.0184
KY_119582I	GACTCTGCTCAG	GTGTGYCAGCMGCCGCGGTAA	1	H4	Amblyomma americanum	M	10	10	H4	KY_119582I	119582I	OSAL 128089	OSAL 119582	Grayson lake state Park	KY	HC	38.2041, -83.0184
KY_119582J	GTCATGCTCCAG	GTGTGYCAGCMGCCGCGGTAA	1	H5	Amblyomma americanum	M	10	10	H5	KY_119582J	119582J	OSAL 128090	OSAL 119582	Grayson lake state Park	KY	HC	38.2041, -83.0184
KY_119582K	TACCGAAGGTAT	GTGTGYCAGCMGCCGCGGTAA	1	H6	Amblyomma americanum	M	10	10	H6	KY_119582K	119582K	OSAL 128091	OSAL 119582	Grayson lake state Park	KY	HC	38.2041, -83.0184
KY_119582L	TGAGTATGAGTA	GTGTGYCAGCMGCCGCGGTAA	1	H7	Amblyomma americanum	M	10	10	H7	KY_119582L	119582L	OSAL 128092	OSAL 119582	Grayson lake state Park	KY	HC	38.2041, -83.0184
KY_119582M	AATGGTTCAGCA	GTGTGYCAGCMGCCGCGGTAA	1	H8	Amblyomma americanum	M	10	10	H8	KY_119582M	119582M	OSAL 128093	OSAL 119582	Grayson lake state Park	KY	HC	38.2041, -83.0184
KY_119582N	GAACCAGTACTC	GTGTGYCAGCMGCCGCGGTAA	1	H9	Amblyomma americanum	M	10	10	H9	KY_119582N	119582N	OSAL 128094	OSAL 119582	Grayson lake state Park	KY	HC	38.2041, -83.0184
KY_119583E	CGCACCCATACA	GTGTGYCAGCMGCCGCGGTAA	1	H10	Amblyomma americanum	F	10	10	H10	KY_119583E	119582E	OSAL 128085	OSAL 119582	Grayson lake state Park	KY	HC	38.2041, -83.0184
MO_119936_4	GTGCCATAATCG	GTGTGYCAGCMGCCGCGGTAA	1	H11	Amblyomma americanum	M	10	10	H11	MO_119936_4	119936_4	OSAL115058	OSAL 119936	Tyson Research center	MO	HC	38.51, -90.57
MO_119936_5	ACTCTTACTTAG	GTGTGYCAGCMGCCGCGGTAA	1	H12	Amblyomma americanum	M	10	10	H12	MO_119936_5	119936_5	OSAL115059	OSAL 119936	Tyson Research center	MO	HC	38.51, -90.57
MO_119936_6	ATGTTAGGGAAT	GTGTGYCAGCMGCCGCGGTAA	5	A1	Amblyomma americanum	F	10	10	A1	MO_119936_6	119936_6	OSAL115060	OSAL 119936	Tyson Research center	MO	HC	38.51, -90.57
MO_119936_9	GCTAGTTATGGA	GTGTGYCAGCMGCCGCGGTAA	5	A2	Amblyomma americanum	F	10	10	A2	MO_119936_9	119936_9	OSAL115063	OSAL 119936	Tyson Research center	MO	HC	38.51, -90.57
MO_119937_1	TCATCCGTCGGC	GTGTGYCAGCMGCCGCGGTAA	5	A3	Amblyomma americanum	M	10	10	A3	MO_119937_1	119937_1	OSAL115065	OSAL 119937	Tyson Research center	MO	HC	38.51, -90.57
MO_119937_10	ATTTGGCTCTTA	GTGTGYCAGCMGCCGCGGTAA	5	A4	Amblyomma americanum	F	10	10	A4	MO_119937_10	119937_10	OSAL115074	OSAL 119937	Tyson Research center	MO	HC	38.51, -90.57
MO_119937_4	GATCCGGCAGGA	GTGTGYCAGCMGCCGCGGTAA	5	A5	Amblyomma americanum	M	10	10	A5	MO_119937_4	119937_4	OSAL115068	OSAL 119937	Tyson Research center	MO	HC	38.51, -90.57
MO_119937_5	GTTAAGCTGACC	GTGTGYCAGCMGCCGCGGTAA	5	A6	Amblyomma americanum	M	10	10	A6	MO_119937_5	119937_5	OSAL115069	OSAL 119937	Tyson Research center	MO	HC	38.51, -90.57
MO_119937_6	CCTATTGCGGCC	GTGTGYCAGCMGCCGCGGTAA	5	A7	Amblyomma americanum	F	10	10	A7	MO_119937_6	119937_6	OSAL115070	OSAL 119937	Tyson Research center	MO	HC	38.51, -90.57
MO_119937_8	CAATAGAATAAG	GTGTGYCAGCMGCCGCGGTAA	5	A8	Amblyomma americanum	F	10	10	A8	MO_119937_8	119937_8	OSAL115072	OSAL 119937	Tyson Research center	MO	HC	38.51, -90.57
MO_119936_10	ACATAGCGGTTC	GTGTGYCAGCMGCCGCGGTAA	5	A9	Amblyomma americanum	F	10	10	A9	MO_119936_10	119936_10	OSAL115064	OSAL 119936	Tyson Research center	MO	HC	38.51, -90.57
GA_119957A	GCGTGGTCATTA	GTGTGYCAGCMGCCGCGGTAA	5	A10	Amblyomma americanum	F	10	10	A10	GA_119957A	119957A	OSAL 128114	OSAL 119957	Sapelo Island	GA	HC	31.3999, -81.2862
GA_119957B	GATTCTTTAGAT	GTGTGYCAGCMGCCGCGGTAA	5	A11	Amblyomma americanum	F	10	10	A11	GA_119957B	119957B	OSAL 128115	OSAL 119957	Sapelo Island	GA	HC	31.3999, -81.2862
GA_119957C	CGGATCTAGTGT	GTGTGYCAGCMGCCGCGGTAA	5	A12	Amblyomma americanum	F	10	10	A12	GA_119957C	119957C	OSAL 128116	OSAL 119957	Sapelo Island	GA	HC	31.3999, -81.2862
GA_119957D	AAGTGGCTATCC	GTGTGYCAGCMGCCGCGGTAA	5	B1	Amblyomma americanum	F	10	10	B1	GA_119957D	119957D	OSAL 128117	OSAL 119957	Sapelo Island	GA	HC	31.3999, -81.2862
GA_119957E	ACTAGTTGGACC	GTGTGYCAGCMGCCGCGGTAA	5	B2	Amblyomma americanum	F	10	10	B2	GA_119957E	119957E	OSAL 128118	OSAL 119957	Sapelo Island	GA	HC	31.3999, -81.2862
GA_119957F	GGCTTCGGAGCG	GTGTGYCAGCMGCCGCGGTAA	5	B3	Amblyomma americanum	F	10	10	B3	GA_119957F	119957F	OSAL 128119	OSAL 119957	Sapelo Island	GA	HC	31.3999, -81.2862
GA_119957H	CGCGTCAAACTA	GTGTGYCAGCMGCCGCGGTAA	5	B4	Amblyomma americanum	F	10	10	B4	GA_119957H	119957H	OSAL 128121	OSAL 119957	Sapelo Island	GA	HC	31.3999, -81.2862
GA_119957J	CTTCCAACTCAT	GTGTGYCAGCMGCCGCGGTAA	5	B5	Amblyomma americanum	M	10	10	B5	GA_119957J	119957J	OSAL 128123	OSAL 119957	Sapelo Island	GA	HC	31.3999, -81.2862
GA_119957K	GCCTAGCCCAAT	GTGTGYCAGCMGCCGCGGTAA	5	B6	Amblyomma americanum	M	10	10	B6	GA_119957K	119957K	OSAL 128124	OSAL 119957	Sapelo Island	GA	HC	31.3999, -81.2862
GA_119957N	GTTAGGGAGCGA	GTGTGYCAGCMGCCGCGGTAA	5	B7	Amblyomma americanum	M	10	10	B7	GA_119957N	119957N	OSAL 128127	OSAL 119957	Sapelo Island	GA	HC	31.3999, -81.2862
GA_119957P	TATACCGCTGCG	GTGTGYCAGCMGCCGCGGTAA	5	B8	Amblyomma americanum	M	10	10	B8	GA_119957P	119957P	OSAL 128128	OSAL 119957	Sapelo Island	GA	HC	31.3999, -81.2862
AR_128211B	CTTACACTGCTT	GTGTGYCAGCMGCCGCGGTAA	5	B9	Amblyomma americanum	M	10	10	B9	AR_128211B	128211B	OSAL 128136	OSAL 128211	ASU Biological Station, Marion Co	AR	HC	36.0979, -92.5518
AR_128211C	CCTGCACCTGCA	GTGTGYCAGCMGCCGCGGTAA	5	B10	Amblyomma americanum	M	10	10	B10	AR_128211C	128211C	OSAL 128137	OSAL 128211	ASU Biological Station, Marion Co	AR	HC	36.0979, -92.5518
AR_128212	AGGACAAACTAT	GTGTGYCAGCMGCCGCGGTAA	5	B11	Amblyomma americanum	F	10	10	B11	AR_128212	128212	OSAL 128109	OSAL 128212	ASU Biological Station, Marion Co	AR	HC	36.0979, -92.5518
AR_128231A	CGATCGAACACT	GTGTGYCAGCMGCCGCGGTAA	10	C2	Amblyomma americanum	F	10	10	B12	AR_128231A	128231A	OSAL 128110	OSAL 128231	Camp clearfork	AR	HC	34.508, -93.391
AR_128231B	GTCGTTACCCGC	GTGTGYCAGCMGCCGCGGTAA	5	C1	Amblyomma americanum	F	10	10	C1	AR_128231B	128231B	OSAL 128111	OSAL 128231	Camp clearfork	AR	HC	34.508, -93.391
AR_128231C	CGCAAGCCCGCG	GTGTGYCAGCMGCCGCGGTAA	5	C2	Amblyomma americanum	F	10	10	C2	AR_128231C	128231C	OSAL 128112	OSAL 128231	Camp clearfork	AR	HC	34.508, -93.391
AR_128231D	CGGTCAATTGAC	GTGTGYCAGCMGCCGCGGTAA	5	C3	Amblyomma americanum	F	10	10	C3	AR_128231D	128231D	OSAL 128113	OSAL 128231	Camp clearfork	AR	HC	34.508, -93.391
AR_128232A	ATGTTCCTCATC	GTGTGYCAGCMGCCGCGGTAA	5	C4	Amblyomma americanum	F	10	10	C4	AR_128232A	128232A	OSAL 128153	OSAL 128232	Camp clearfork	AR	HC	34.508, -93.391
AR_128232B	CGACCTCGCATA	GTGTGYCAGCMGCCGCGGTAA	5	C5	Amblyomma americanum	F	10	10	C5	AR_128232B	128232B	OSAL 128154	OSAL 128232	Camp clearfork	AR	HC	34.508, -93.391
AR_128232C	CATTCGTGGCGT	GTGTGYCAGCMGCCGCGGTAA	5	C6	Amblyomma americanum	F	10	10	C6	AR_128232C	128232C	OSAL 128155	OSAL 128232	Camp clearfork	AR	HC	34.508, -93.391
AR_128232D	AGTACGCAGTCT	GTGTGYCAGCMGCCGCGGTAA	5	C7	Amblyomma americanum	M	10	10	C7	AR_128232D	128232D	OSAL 128156	OSAL 128232	Camp clearfork	AR	HC	34.508, -93.391
AR_128234A	CAGTGCACGTCT	GTGTGYCAGCMGCCGCGGTAA	5	C8	Amblyomma americanum	M	10	10	C8	AR_128234A	128234A	OSAL 128157	OSAL 128234	Arkadelphia	AR	HC	34.1134, -93.1269
OK_128238B	ACTCACAGGAAT	GTGTGYCAGCMGCCGCGGTAA	5	C9	Amblyomma americanum	F	10	10	C9	OK_128238B	128238B	OSAL 127495	OSAL 128238	Near stillwater	OK	W	36.1106, -97.0430
OK_128238C	TGGTGTTTATAT	GTGTGYCAGCMGCCGCGGTAA	5	C10	Amblyomma americanum	F	10	10	C10	OK_128238C	128238C	OSAL 127496	OSAL 128238	Near stillwater	OK	W	36.1106, -97.0430
OK_128238D	TCTTCCTAAAGT	GTGTGYCAGCMGCCGCGGTAA	5	C11	Amblyomma americanum	F	10	10	C11	OK_128238D	128238D	OSAL 127497	OSAL 128238	Near stillwater	OK	W	36.1106, -97.0430
OK_128238E	GCCCTTCCCGTG	GTGTGYCAGCMGCCGCGGTAA	5	C12	Amblyomma americanum	F	10	10	C12	OK_128238E	128238E	OSAL 127498	OSAL 128238	Near stillwater	OK	W	36.1106, -97.0430
OK_128238F	AGTATATGTTTC	GTGTGYCAGCMGCCGCGGTAA	5	D1	Amblyomma americanum	F	10	10	D1	OK_128238F	128238F	OSAL 127499	OSAL 128238	Near stillwater	OK	W	36.1106, -97.0430
OK_128238G	AGAGCGGAACAA	GTGTGYCAGCMGCCGCGGTAA	5	D2	Amblyomma americanum	F	10	10	D2	OK_128238G	128238G	OSAL 127500	OSAL 128238	Near stillwater	OK	W	36.1106, -97.0430
OK_128238H	TCCGCTGCTGAC	GTGTGYCAGCMGCCGCGGTAA	5	D3	Amblyomma americanum	M	10	10	D3	OK_128238H	128238H	OSAL 127501	OSAL 128238	Near stillwater	OK	W	36.1106, -97.0430
OK_128238I	TCCGTGGTATAG	GTGTGYCAGCMGCCGCGGTAA	5	D4	Amblyomma americanum	M	10	10	D4	OK_128238I	128238I	OSAL 127502	OSAL 128238	Near stillwater	OK	W	36.1106, -97.0430
OK_128238K	GTCAGAGTATTG	GTGTGYCAGCMGCCGCGGTAA	5	D5	Amblyomma americanum	M	10	10	D5	OK_128238K	128238K	OSAL 127504	OSAL 128238	Near stillwater	OK	W	36.1106, -97.0430
OK_128238M	GCGGTCGGTCAG	GTGTGYCAGCMGCCGCGGTAA	5	D6	Amblyomma americanum	M	10	10	D6	OK_128238M	128238M	OSAL 127506	OSAL 128238	Near stillwater	OK	W	36.1106, -97.0430
OK_128238N	TATCCTGGTTTC	GTGTGYCAGCMGCCGCGGTAA	5	D7	Amblyomma americanum	M	10	10	D7	OK_128238N	128238N	OSAL 127507	OSAL 128238	Near stillwater	OK	W	36.1106, -97.0430
OK_128238P	CTGGTGCTGAAT	GTGTGYCAGCMGCCGCGGTAA	5	D8	Amblyomma americanum	M	10	10	D8	OK_128238P	128238P	OSAL 127508	OSAL 128238	Near stillwater	OK	W	36.1106, -97.0430
VA_128251I	GTTGAAGCACCT	GTGTGYCAGCMGCCGCGGTAA	5	D9	Amblyomma americanum	M	10	10	D9	VA_128251I	128251I	OSAL 127532	OSAL 128251	South hill	VA	HC	36.7258, -78.1503
VA_128251J	GTGCGGTTCACT	GTGTGYCAGCMGCCGCGGTAA	5	D10	Amblyomma americanum	M	10	10	D10	VA_128251J	128251J	OSAL 127533	OSAL 128251	South hill	VA	HC	36.7258, -78.1503
AL_129127A	TTCGCTAACCTT	GTGTGYCAGCMGCCGCGGTAA	10	C3	Amblyomma americanum	F	10	10	D11	AL_129127A	129127A	OSAL 127509	OSAL 129127	William B Babkhead NF	AL	HC	34.2338, -87.3936
AL_129127B	CACAGTTGAAGT	GTGTGYCAGCMGCCGCGGTAA	5	D12	Amblyomma americanum	F	10	10	D12	AL_129127B	129127B	OSAL 127510	OSAL 129127	William B Babkhead NF	AL	HC	34.2338, -87.3936
AL_129127C	GGCTCGTCGGAG	GTGTGYCAGCMGCCGCGGTAA	5	E1	Amblyomma americanum	F	10	10	E1	AL_129127C	129127C	OSAL 127511	OSAL 129127	William B Babkhead NF	AL	HC	34.2338, -87.3936
AL_129127D	ACATGGGCGGAA	GTGTGYCAGCMGCCGCGGTAA	5	E2	Amblyomma americanum	F	10	10	E2	AL_129127D	129127D	OSAL 127512	OSAL 129127	William B Babkhead NF	AL	HC	34.2338, -87.3936
AL_129127E	TGCGCGCCTTCC	GTGTGYCAGCMGCCGCGGTAA	5	E3	Amblyomma americanum	F	10	10	E3	AL_129127E	129127E	OSAL 127513	OSAL 129127	William B Babkhead NF	AL	HC	34.2338, -87.3936
AL_129127F	GTTGGTTGGCAT	GTGTGYCAGCMGCCGCGGTAA	5	E4	Amblyomma americanum	F	10	10	E4	AL_129127F	129127F	OSAL 127514	OSAL 129127	William B Babkhead NF	AL	HC	34.2338, -87.3936
AL_129127H	GAACGATCATGT	GTGTGYCAGCMGCCGCGGTAA	5	E5	Amblyomma americanum	M	10	10	E5	AL_129127H	129127H	OSAL 127515	OSAL 129127	William B Babkhead NF	AL	HC	34.2338, -87.3936
AL_129127I	TCAGTCAGATGA	GTGTGYCAGCMGCCGCGGTAA	5	E6	Amblyomma americanum	M	10	10	E6	AL_129127I	129127I	OSAL 127516	OSAL 129127	William B Babkhead NF	AL	HC	34.2338, -87.3936
AL_129127J	CTGGTCTTACGG	GTGTGYCAGCMGCCGCGGTAA	5	E7	Amblyomma americanum	M	10	10	E7	AL_129127J	129127J	OSAL 127518	OSAL 129127	William B Babkhead NF	AL	HC	34.2338, -87.3936
AL_129127L	ACAAAGGTATCA	GTGTGYCAGCMGCCGCGGTAA	5	E8	Amblyomma americanum	M	10	10	E8	AL_129127L	129127L	OSAL 127520	OSAL 129127	William B Babkhead NF	AL	HC	34.2338, -87.3936
AL_129127N	GTAAACGACTTG	GTGTGYCAGCMGCCGCGGTAA	5	E9	Amblyomma americanum	M	10	10	E9	AL_129127N	129127N	OSAL 127522	OSAL 129127	William B Babkhead NF	AL	HC	34.2338, -87.3936
AL_129127P	TAGCGCGAACTT	GTGTGYCAGCMGCCGCGGTAA	5	E10	Amblyomma americanum	M	10	10	E10	AL_129127P	129127P	OSAL 127523	OSAL 129127	William B Babkhead NF	AL	HC	34.2338, -87.3936
NC_129129B	GCGCTTAGAATA	GTGTGYCAGCMGCCGCGGTAA	5	E11	Amblyomma americanum	F	10	10	E11	NC_129129B	129129B	OSAL 128202	OSAL 129129	Martha Washington trail	NC	HC	36.5057, -76.3551
NC_129129D	GCAAAGGCCCGC	GTGTGYCAGCMGCCGCGGTAA	5	E12	Amblyomma americanum	F	10	10	E12	NC_129129D	129129D	OSAL 127482	OSAL 129129	Martha Washington trail	NC	HC	36.5057, -76.3551
NC_129129E	GACATCTGACAC	GTGTGYCAGCMGCCGCGGTAA	5	F1	Amblyomma americanum	F	10	10	F1	NC_129129E	129129E	OSAL 127483	OSAL 129129	Martha Washington trail	NC	HC	36.5057, -76.3551
NC_129129F	CTGCGGATATAC	GTGTGYCAGCMGCCGCGGTAA	5	F2	Amblyomma americanum	F	10	10	F2	NC_129129F	129129F	OSAL 127484	OSAL 129129	Martha Washington trail	NC	HC	36.5057, -76.3551
NC_129129G	GCGCACACCTTC	GTGTGYCAGCMGCCGCGGTAA	5	F3	Amblyomma americanum	F	10	10	F3	NC_129129G	129129G	OSAL 127485	OSAL 129129	Martha Washington trail	NC	HC	36.5057, -76.3551
NC_129129H	AACGGGCGACGT	GTGTGYCAGCMGCCGCGGTAA	5	F4	Amblyomma americanum	F	10	10	F4	NC_129129H	129129H	OSAL 127486	OSAL 129129	Martha Washington trail	NC	HC	36.5057, -76.3551
NC_129129I	CTCCACATTCCT	GTGTGYCAGCMGCCGCGGTAA	5	F5	Amblyomma americanum	M	10	10	F5	NC_129129I	129129I	OSAL 127487	OSAL 129129	Martha Washington trail	NC	HC	36.5057, -76.3551
NC_129129J	CGAACGTCTATG	GTGTGYCAGCMGCCGCGGTAA	5	F6	Amblyomma americanum	M	10	10	F6	NC_129129J	129129J	OSAL 127488	OSAL 129129	Martha Washington trail	NC	HC	36.5057, -76.3551
NC_129129K	ATGCCGGTAATA	GTGTGYCAGCMGCCGCGGTAA	5	F7	Amblyomma americanum	M	10	10	F7	NC_129129K	129129K	OSAL 127489	OSAL 129129	Martha Washington trail	NC	HC	36.5057, -76.3551
NC_129129L	TGAACCCTATGG	GTGTGYCAGCMGCCGCGGTAA	5	F8	Amblyomma americanum	M	10	10	F8	NC_129129L	129129L	OSAL 127490	OSAL 129129	Martha Washington trail	NC	HC	36.5057, -76.3551
NC_129129M	TTGGACGTCCAC	GTGTGYCAGCMGCCGCGGTAA	5	F9	Amblyomma americanum	M	10	10	F9	NC_129129M	129129M	OSAL 127491	OSAL 129129	Martha Washington trail	NC	HC	36.5057, -76.3551
NC_129129P	ATGTAGGCTTAG	GTGTGYCAGCMGCCGCGGTAA	5	F10	Amblyomma americanum	M	10	10	F10	NC_129129P	129129P	OSAL 127493	OSAL 129129	Martha Washington trail	NC	HC	36.5057, -76.3551
GA_129737B	AGAGGAGTCGAC	GTGTGYCAGCMGCCGCGGTAA	5	F11	Amblyomma americanum	M	10	10	F11	GA_129737B	129737B	OSAL 127554	OSAL 129737	Athens, botanical garden	GA	HC	33.8997, -83.3827
NJ_129759A	CTCCCACTAGAG	GTGTGYCAGCMGCCGCGGTAA	5	F12	Amblyomma americanum	F	10	10	F12	NJ_129759A	129759A	OSAL 127557	OSAL 129759	Mount Laurel	NJ	HC	39.9868, -74.8559
NJ_129759D	AATTTCCTAACA	GTGTGYCAGCMGCCGCGGTAA	5	G1	Amblyomma americanum	F	10	10	G1	NJ_129759D	129759D	OSAL 127560	OSAL 129759	Mount Laurel	NJ	HC	39.9868, -74.8559
NJ_129759G	GTGAGGGCAAGT	GTGTGYCAGCMGCCGCGGTAA	5	G2	Amblyomma americanum	M	10	10	G2	NJ_129759G	129759G	OSAL 127563	OSAL 129759	Mount Laurel	NJ	HC	39.9868, -74.8559
NJ_99030_2	CACGAAAGCAGG	GTGTGYCAGCMGCCGCGGTAA	5	G3	Amblyomma americanum	M	10	10	G3	NJ_99030_2	99030_2	OSAL 119214	OSAL 99030	Shark river park	NJ	HC	40.2007, -74.0945
NJ_99030_3	TACTGAGCCTCG	GTGTGYCAGCMGCCGCGGTAA	5	G4	Amblyomma americanum	M	10	10	G4	NJ_99030_3	99030_3	OSAL 119213	OSAL 99030	Shark river park	NJ	HC	40.2007, -74.0945
NJ_99031_3	TCTTCGCAGCAG	GTGTGYCAGCMGCCGCGGTAA	5	G5	Amblyomma americanum	M	10	10	G5	NJ_99031_3	99031_3	OSAL 099002	OSAL 99031	Shark river park	NJ	HC	40.2007, -74.0945
NJ_99031_4	CAGTCCCTGCAC	GTGTGYCAGCMGCCGCGGTAA	5	G6	Amblyomma americanum	M	10	10	G6	NJ_99031_4	99031_4	OSAL 099003	OSAL 99031	Shark river park	NJ	HC	40.2007, -74.0945
NJ_99031_6	ATCAAGATACGC	GTGTGYCAGCMGCCGCGGTAA	5	G7	Amblyomma americanum	F	10	10	G7	NJ_99031_6	99031_6	OSAL 099005	OSAL 99031	Shark river park	NJ	HC	40.2007, -74.0945
NJ_99036_12	AATAAGCAATAG	GTGTGYCAGCMGCCGCGGTAA	5	G8	Amblyomma americanum	F	10	10	G8	NJ_99036_12	99036_12	OSAL 119216	OSAL 99036	Shark river park	NJ	HC	40.2007, -74.0945
NJ_99036_5	GCACGCGAGCAC	GTGTGYCAGCMGCCGCGGTAA	5	G9	Amblyomma americanum	F	10	10	G9	NJ_99036_5	99036_5	OSAL 119223	OSAL 99036	Shark river park	NJ	HC	40.2007, -74.0945
KS_N8186A	GCATTACTGGAC	GTGTGYCAGCMGCCGCGGTAA	5	G10	Amblyomma americanum	M	10	10	G10	KS_N8186A	N8186A	OSAL 127572	USNMENT01358186	Konza prairie biological station, Riley Co	KS	W	39.1068, -96.6087
KS_N8204A	GCAGGGTCGAAC	GTGTGYCAGCMGCCGCGGTAA	10	C4	Amblyomma americanum	F	10	10	G11	KS_N8204A	N8204A	OSAL 127570	USNMENT01358204	Konza prairie biological station, Riley Co	KS	W	39.1068, -96.6087
KS_N8215A	AATAGATGCTGA	GTGTGYCAGCMGCCGCGGTAA	5	G12	Amblyomma americanum	F	10	10	G12	KS_N8215A	N8215A	OSAL 127539	USNMENT01358215	The University of Kansas Biological station	KS	W	39.0389, -95.2063
KS_N8215D	ATAAACGGACAT	GTGTGYCAGCMGCCGCGGTAA	5	H1	Amblyomma americanum	F	10	10	H1	KS_N8215D	N8215D	OSAL 127542	USNMENT01358215	The University of Kansas Biological station	KS	W	39.0389, -95.2063
KS_N8215E	ATATTGGCAGCC	GTGTGYCAGCMGCCGCGGTAA	5	H2	Amblyomma americanum	F	10	10	H2	KS_N8215E	N8215E	OSAL 127543	USNMENT01358215	The University of Kansas Biological station	KS	W	39.0389, -95.2063
KS_N8215G	CGTGGCTTTCCG	GTGTGYCAGCMGCCGCGGTAA	5	H3	Amblyomma americanum	F	10	10	H3	KS_N8215G	N8215G	OSAL 127545	USNMENT01358215	The University of Kansas Biological station	KS	W	39.0389, -95.2063
KS_N8216B	GGTGCAGACAGA	GTGTGYCAGCMGCCGCGGTAA	5	H4	Amblyomma americanum	M	10	10	H4	KS_N8216B	N8216B	OSAL 127546	USNMENT01358216	The University of Kansas Biological station	KS	W	39.0389, -95.2063
KS_N8216C	CACGCTATTGGA	GTGTGYCAGCMGCCGCGGTAA	5	H5	Amblyomma americanum	M	10	10	H5	KS_N8216C	N8216C	OSAL 127547	USNMENT01358216	The University of Kansas Biological station	KS	W	39.0389, -95.2063
KS_N8216H	TGATTTAATTGC	GTGTGYCAGCMGCCGCGGTAA	5	H6	Amblyomma americanum	M	10	10	H6	KS_N8216H	N8216H	OSAL 127552	USNMENT01358216	The University of Kansas Biological station	KS	W	39.0389, -95.2063
VA_N8441B	CTGAGGCCCTTC	GTGTGYCAGCMGCCGCGGTAA	5	H7	Amblyomma americanum	M	10	10	H7	VA_N8441B	N8441B	OSAL 127535	USNMENT01358441	Smithsonian conservation biology institute	VA	NE	38.8876, -78.1651
VA_N8442A	TATGGGTAGCTA	GTGTGYCAGCMGCCGCGGTAA	5	H8	Amblyomma americanum	F	10	10	H8	VA_N8442A	N8442A	OSAL 127576	USNMENT01358442	Smithsonian conservation biology institute	VA	NE	38.8876, -78.1651
VA_N8448A	CTTAGGCATGTG	GTGTGYCAGCMGCCGCGGTAA	5	H9	Amblyomma americanum	F	10	10	H9	VA_N8448A	N8448A	OSAL 127575	USNMENT01358448	Smithsonian conservation biology institute	VA	NE	38.8876, -78.1651
Blank1	TCCGGACTCCTG	GTGTGYCAGCMGCCGCGGTAA	5	H10	na	na	na	na	H10	Blank1
