## Supplementary material for "The microbiota of *Amblyomma americanum* reflects known westward expansion": Alpha diversity indices

Observed	Chao1	se.chao1	ACE	se.ACE	Shannon	Simpson	Sex	Region	State	Reads	LOGReads
AL129127AS143	35	40	5.52670285472672	37.705179584121	2.62459584918939	0.39166810387348	0.122518489798257	F	HC	AL	5631	0.863604232525462
AL129127BS144	43	77.5	19.270220710983	106.619012930249	6.51853811915481	0.124659451384636	0.0343814098293267	F	HC	AL	45195	1.07187417402325
AL129127CS145	22	26.6666666666667	4.48476501992586	29.5	2.42028501117843	0.0802520011673244	0.0209609068335075	F	HC	AL	24655	1.01127349986582
AL129127DS146	32	108.5	53.8594801867859	90.5010285714286	5.3841357988163	0.134175496527544	0.0390053793105686	F	HC	AL	34230	1.04408577315242
AL129127ES147	36	93.75	36.2700555153054	95.3912104524349	4.07144276588687	0.0831167265186451	0.0212472340781195	F	HC	AL	33304	1.04134327888748
AL129127FS148	23	32.3333333333333	8.83631358803785	31.1943634596696	2.61069828652025	0.117001000926181	0.0326450159188254	F	HC	AL	27720	1.02299094533038
AL129127HS149	146	183.84	15.0335250133272	188.620757404246	7.09637513217663	0.588471082802755	0.150184497171306	M	HC	AL	26704	1.01925686459016
AL129127IS150	106	171	28.6505221663211	174.117771267865	7.10223648245251	0.708656720913637	0.349216888530298	M	HC	AL	39042	1.0572393268723
AL129127JS151	96	130.5	19.2748139722227	118.481173947206	5.64665574564906	1.56283205795706	0.62486810527543	M	HC	AL	20167	0.991180288413984
AL129127LS152	89	113.428571428571	15.1658396705006	105.332071901608	5.04275366687835	1.26475442302638	0.584015015145424	M	HC	AL	29373	1.02878311640222
AL129127NS153	138	145.434782608696	4.69280306198109	149.689085532747	5.99007391558576	2.02596266397283	0.713594259385666	M	HC	AL	23238	1.00535441487428
AL129127PS154	109	117.272727272727	5.91600375990105	117.623048237811	5.29557529220007	0.773682698916866	0.199124787115615	M	HC	AL	13150	0.948417703760591
AR128211BS117	124	159	21.2113894718461	141.170825484765	5.76687212636978	0.920992974373488	0.338598869702545	M	HC	AR	35037	1.04641599249467
AR128211CS118	146	189.157894736842	17.9515890095794	184.084666080086	6.75087044593451	0.778126448963208	0.32743038555165	M	HC	AR	35219	1.04693409886886
AR128212S119	131	156.142857142857	11.5250303637291	162.25873446267	6.52435924862913	0.500845426652933	0.124215864085913	F	HC	AR	32033	1.03745219004089
AR128231AS120	64	75.875	7.05833055687458	84.1264655006727	4.8962306290329	0.404660795815154	0.177178827153437	F	HC	AR	50780	1.08352578552587
AR128231BS121	103	118	7.21275221474903	128.579558823529	5.66858915713783	0.809833501218299	0.436108202978219	F	HC	AR	45051	1.07155504603484
AR128231CS122	35	70	21.2005470317264	112.9296875	5.07429813673683	0.188122077922827	0.0607506011498596	F	HC	AR	24326	1.00993010161784
AR128231DS123	37	64.1428571428571	16.4960725381415	94.5510204081633	6.59260219833515	0.0934087470328025	0.0240954664463248	F	HC	AR	35197	1.04687161306814
AR128232AS124	29	97	48.6413340837122	74.56298828125	3.23893128214025	0.0880852835565735	0.0230132283135339	F	HC	AR	30646	1.03302574271381
AR128232BS125	102	149.142857142857	18.7063299204276	164.89031998669	7.89884688526795	0.839702167000555	0.464898265691806	F	HC	AR	31214	1.03486219911025
AR128232CS126	38	73	21.2013432560291	96.128	6.02842754337281	0.198271443287153	0.0674218922814069	F	HC	AR	36371	1.05015270327914
AR128232DS127	53	115	31.2687682770719	118.260364842454	4.80209069255247	0.19568280309625	0.0646588676992167	M	HC	AR	35177	1.04681477389305
AR128234AS128	143	200.037037037037	20.2393653983324	229.455429812479	9.19448142219182	0.679554141472011	0.275139226569181	M	HC	AR	42348	1.06536764734633
FL115098AS36	72	91	11.2892684624639	87.6204739914854	4.33774425555746	0.449554134347314	0.194630901497912	F	HC	FL	39332	1.05797937159
FL115098BS37	28	73.5	34.5190164981565	61.7598097502973	4.9432262675858	0.0838939931924627	0.0218595218853269	F	HC	FL	43638	1.06836836093826
FL115098DS38	69	96	13.8150642550016	95.4930630137861	4.85596307418808	0.227926880939561	0.0750443196851722	F	HC	FL	40743	1.06150393247722
FL115098ES39	56	67.4	6.95404251399968	76.2098524305555	4.51395793018609	0.294493513456743	0.094651746063966	F	HC	FL	29675	1.02980602194779
FL115098FS40	26	48	17.4377198645372	48.7448979591837	3.16892188395589	0.130428528407171	0.0372346804614103	F	HC	FL	23784	1.00767683646779
FL115098GS41	59	84.6666666666667	14.699812276088	79.6473171232174	4.2739651656358	0.207748706759235	0.0622379313949232	F	HC	FL	27412	1.02187361527057
FL115098MS42	90	140.75	26.4580854808895	140.416900424884	6.02938155235658	0.982272789393298	0.528284839274019	M	HC	FL	35359	1.04733082358087
FL115098NS43	79	109	17.888658951381	106.345149329748	5.53488536734844	0.516523881772199	0.136644972179923	M	HC	FL	30094	1.03120810953188
FL115098PS44	68	80	10.7643799171155	85.1236842105263	3.67668970401966	1.22917065188014	0.349513180138305	M	HC	FL	16956	0.973837703247253
FL115122AS45	164	182.4	9.91716207912847	176.895886820115	6.45267115277506	0.869640612899399	0.273474345012478	M	HC	FL	35089	1.04656429700236
FL115122BS46	83	102	11.6119280758341	103.82098551839	5.03483556031591	0.959997472357357	0.273139019444061	M	HC	FL	17871	0.97909345662968
FL115122CS47	62	84.5	19.2989656190299	76.083044982699	3.86088262235295	0.976769203058234	0.534574964415881	M	HC	FL	29897	1.03055134198968
GA119957AS106	106	133.045454545455	12.034250742346	131.446203783749	5.15337714347824	0.375246027241432	0.139045802301892	F	HC	GA	29196	1.02817869925715
GA119957BS107	117	239.352941176471	43.4339151612454	251.347683282872	11.0105732147616	0.432873814209253	0.192695836338985	F	HC	GA	39462	1.05830934625294
GA119957CS108	96	143.526315789474	19.3702849175304	138.702931612948	6.20120549219965	0.243612323023707	0.0786799799632449	F	HC	GA	39958	1.05955841814599
GA119957DS109	117	143.714285714286	12.0653233771238	142.288573510556	5.28682599786463	0.430052819733354	0.181831781632983	F	HC	GA	53383	1.08852476222036
GA119957ES110	69	160.111111111111	41.7166106704071	137.945340670072	5.60695172805623	0.110069697205141	0.0270728040110617	F	HC	GA	33285	1.04128621240348
GA119957FS111	84	133.789473684211	20.0978444038182	134.087786259542	6.00783446557517	0.117441866006811	0.0285257501445523	F	HC	GA	35404	1.04745800870888
GA119957HS112	68	125.272727272727	26.5129663750664	113.368236692313	5.39861645513505	0.109077016690702	0.0268080024101603	F	HC	GA	34727	1.04552727613564
GA119957JS113	235	297.333333333333	30.2801503946036	272.374124557572	7.60578511489612	2.64186119403472	0.678279618921566	M	HC	GA	22494	1.0021003885964
GA119957KS114	205	225.035714285714	9.08414537770273	227.496692331429	7.3680666476639	1.03505720452841	0.347965416296489	M	HC	GA	33436	1.0417388442819
GA119957NS115	145	164	11.2910902711915	157.19726756424	6.22064238615653	1.38249501015443	0.589478506939376	M	HC	GA	18605	0.983118564078072
GA119957PS116	238	275.8	19.4434644716393	254.635862059363	7.61985588102108	2.73178836759478	0.68634296884376	M	HC	GA	18413	0.982081221586722
GA129737BS167	65	78	9.63122093333273	77.6836742988755	4.46493806877067	1.12327877852205	0.520344420014509	M	HC	GA	30735	1.03331573493411
IN115002AS1	43	78	21.2025341340063	74.1819557711668	4.27948790288113	0.13812801041245	0.0404267536934967	F	HC	IN	49262	1.08049082717436
IN115002BS2	31	61.6	19.9974826987227	70.7933884297521	2.44397710804735	0.142362193287959	0.0442711954041476	F	HC	IN	32957	1.04029589604634
IN115002CS3	43	80.5	20.6227059706721	91.7629125724364	3.57263241977976	0.186815192513202	0.0585482146638526	F	HC	IN	37178	1.05234724674671
IN115002DS4	36	64.5	17.9254725670706	80.6288888888889	4.6523863259336	0.0924670038131353	0.0238054599788556	F	HC	IN	39218	1.05768911040595
IN115002ES5	26	71.5	34.5152178355832	71.7916666666667	2.30390603631433	0.219753791096077	0.0727623909023716	F	HC	IN	16664	0.972100598294081
IN115002HS6	36	49.6	8.74244989930943	62.0051679586563	4.38894180439302	0.195042720741909	0.0687559854682525	F	HC	IN	40470	1.06083162378699
IN115002JS7	62	75.3333333333333	8.84725033959399	84.2040493827161	5.02537955593554	0.26716164944498	0.0666108145762884	M	HC	IN	30530	1.03264650857289
IN115002LS8	104	116.363636363636	7.95083251346674	119.922876528408	5.4644556669421	1.48597285228402	0.700248584755423	M	HC	IN	38968	1.05704960754864
IN115002MS9	80	93.6	8.74509688022062	94.9172044117042	4.67173087689809	0.487486631758121	0.126171864225231	M	HC	IN	22934	1.00403758045982
IN115002NS10	57	68.25	9.54698398834991	67.6035326593168	4.09052456307197	0.556060088678436	0.150740963602628	M	HC	IN	26237	1.01749259072536
IN115002PS11	121	141.217391304348	9.57667892643686	153.392478894789	6.52515642972456	1.11756665618812	0.545356901477501	M	HC	IN	33101	1.04073187723892
KSn8186AS178	826	967.358974358974	30.5666589618893	936.19520915839	15.1030220714515	4.15433229889341	0.922590967695175	M	W	KS	47878	1.07764113877051
KSn8204AS179	332	435.957746478873	24.7241797010033	456.375404987424	11.13054219811	0.441517912486422	0.1043517307221	F	W	KS	37716	1.05378396865856
KSn8215AS180	642	796.486956521739	29.4619121843412	789.465710403941	13.0188820938156	0.858989172249379	0.20488411700234	F	W	KS	47633	1.07712810773247
KSn8215DS181	698	884.390909090909	34.4572273752975	870.706873209274	14.0796496955552	1.16234603039173	0.288235222256959	F	W	KS	47252	1.07632502600684
KSn8215ES182	216	380.022222222222	40.4709985516539	420.423746006753	13.244856197307	0.241279666577752	0.0576933604062274	F	W	KS	34964	1.04620742397004
KSn8215GS183	639	814.506329113924	29.8918102507404	864.262721114505	15.0685167857322	0.706558246599063	0.145967527638943	F	W	KS	33526	1.04200765361912
KSn8216BS184	1296	1462.25	31.6978140511224	1417.96114715262	18.599238879005	5.18566500853667	0.943074450071447	M	W	KS	41996	1.06453296546348
KSn8216CS185	1123	1298	30.5462166680982	1276.30449766918	16.9941940702326	3.09336605114579	0.621807186179816	M	W	KS	29890	1.0305279255278
KSn8216HS186	901	1038.65441176471	25.8588201340297	1042.78524649807	15.4952028825448	2.17135554451715	0.477730470034937	M	W	KS	44749	1.07088243770846
KY119582BS83	43	56.9090909090909	8.68213036526913	58.5942307692308	3.80269377741462	0.0913515249864237	0.0232955521759457	F	HC	KY	41446	1.06321466540974
KY119582CS84	41	51.5	7.20396331047298	53.5110390429614	3.62436919524896	0.193476440682975	0.0634059923747918	F	HC	KY	32137	1.03777632933045
KY119582DS85	42	68.25	15.4661419712856	85.7968224572348	5.78946868247824	0.0829250990488077	0.0204565518760259	F	HC	KY	39076	1.05732637467728
KY119582FS86	36	45.75	7.19691301235782	52.5750487695078	4.41639850433356	0.100145939153519	0.0255082493444834	F	HC	KY	30124	1.03130774752212
KY119582HS87	59	80.2307692307692	11.4708745916543	88.5727636849132	5.33651311410622	0.388173350446437	0.174579260105652	F	HC	KY	41118	1.06242012608139
KY119582IS88	97	140.5	21.7860947277741	136.698150833938	6.16327584269765	1.2175255329631	0.600225663400963	M	HC	KY	37723	1.05380252669888
KY119582JS89	38	43	4.31073082315366	45.4057174235639	3.12637338789386	0.151169204522091	0.0381301070040678	M	HC	KY	11730	0.936990494164752
KY119582KS90	73	92	11.6114679347895	86.3504933192558	4.17745644834197	0.289859743801504	0.084506444313323	M	HC	KY	22525	1.00223810824765
KY119582LS91	65	76	8.47250023510877	78.6068119208615	4.55180407665822	0.736454576856381	0.243928035426392	M	HC	KY	31202	1.03482374743072
KY119582MS92	75	100.666666666667	14.7008720719881	109.523485170995	5.67843581130393	0.291088380775749	0.0719637223529762	M	HC	KY	36700	1.05105320340427
KY119582NS93	90	97	5.05618104443486	99.8163750767342	4.92964599799125	0.709776710732167	0.192611241640314	M	HC	KY	22572	1.0024465479089
KY119583ES94	32	49.5	12.1362333271692	54.1856866537718	4.23084148587156	0.0803912360705072	0.0207429199940296	F	HC	KY	37088	1.05210487461395
MD119275AS60	80	97	10.9918623249718	99.0884150632627	5.0423351254434	0.915560199132665	0.511181410216244	M	NE	MD	37913	1.05430493401723
MD119275BS61	103	124.230769230769	11.4721318551417	125.6899995847	5.68335530935456	1.02100548396215	0.54281372172106	M	NE	MD	41401	1.06310603141111
MD119275CS62	73	89.1538461538462	9.31964978569537	97.4039419591324	5.13480905979312	0.788705851397334	0.44628168533223	M	NE	MD	23575	1.00679421075017
MD119275ES63	131	148.105263157895	8.86056985292728	153.083356143636	6.2406485757931	1.12094255669723	0.328359686663173	M	NE	MD	16654	0.972040570679576
MD119275FS64	59	101	26.0030462800339	116.286282671237	5.97354301568504	2.27508611347987	0.691684693221797	M	NE	MD	1515	0.732317071794347
MD119275GS65	91	114.076923076923	12.2319030065664	122.268934418194	6.33025353946267	0.93662811317054	0.504800615388833	M	NE	MD	30560	1.03274472432805
MD119275HS66	33	55.6666666666667	14.9031030401301	62.0668014953729	3.38339797975711	0.183792374340744	0.0639502897265661	F	NE	MD	37134	1.05222882709674
MD119275IS67	32	59.2	18.1615874335948	72.5332886719622	4.6706394242069	0.0881299752432896	0.0227912248638834	F	NE	MD	35481	1.04767526209192
MD119275JS68	48	77.5454545454545	15.5312258652133	83.9404140519618	4.08528920271273	0.184764572086463	0.0609521166419169	F	NE	MD	38135	1.05488877745983
MD119275KS69	37	64.1428571428571	16.4960725381415	88.2015257469803	5.84523472531991	0.258469953973558	0.103764802073119	F	NE	MD	31726	1.03648918129684
MD119275LS70	36	47.6666666666667	7.99686050467678	55.6743006917888	4.09239095879708	0.089638835780716	0.0228695493919142	F	NE	MD	46570	1.07487118359764
MD119275MS71	26	41.1666666666667	10.8470464380517	82.0096952908588	6.86651471718366	0.074094333892528	0.0193713047441509	F	NE	MD	39317	1.05794122743005
MO11993610	69	82.6	8.74469956373851	81.0886619450441	4.19345446996499	0.788143398859039	0.484151308832803	F	HC	MO	34125	1.04377855324873
MO1199364	61	70.1666666666667	7.37831502207838	76.7394899212036	4.54276558869121	0.930066700366232	0.51944815840031	M	HC	MO	30529	1.03264323305249
MO1199365	66	81	12.8346827359614	71.4523087117645	4.14187984980602	0.814427492102198	0.451770444076266	M	HC	MO	24375	1.0101313295866
MO1199366	62	79	10.9907766639676	74.1536732570239	3.94320502819467	0.419056315025567	0.18905076806009	F	HC	MO	51767	1.0854508159598
MO1199369	116	198.090909090909	35.7836417530646	162.465408615595	6.33449992286978	0.779888419900866	0.397862314118458	F	HC	MO	32301	1.03828534684838
MO1199371	30	115.5	59.3229750431093	113.079326923077	2.43573555660332	0.185784857392618	0.062810118424542	M	HC	MO	43152	1.06724840453795
MO11993710	60	68.2727272727273	5.91500657018202	68.8072928744996	3.55271891649089	0.157318509999724	0.0389708749582856	F	HC	MO	30973	1.03408711362126
MO1199374	71	107.909090909091	18.546249549527	110.867933032085	5.60222758839126	0.796895013349963	0.343081385376118	M	HC	MO	40332	1.06049004775131
MO1199375	69	109.6	20.596793240413	108.324187046493	5.64306469759858	0.707263513783327	0.298174209938315	M	HC	MO	36046	1.04925511795527
MO1199376	65	80	8.65498613959206	85.6638619899928	4.64132389485945	0.504932137260243	0.247214185764676	F	HC	MO	41351	1.06298518839563
MO1199378	79	96.55	8.91947475672834	107.300929839391	5.46676549779856	0.363375717190775	0.146956273057983	F	HC	MO	42694	1.0661813674121
MS115075AS24	39	75.1428571428571	20.8112899668116	90.8978571428571	3.72124176085918	0.133182803889038	0.037656106228364	F	HC	MS	41379	1.06305287847436
MS115075BS25	55	74.4615384615385	10.7320494865372	77.0244926225338	4.53386245707888	0.0943407252197137	0.0237801909655541	F	HC	MS	50286	1.0825481987327
MS115075CS26	35	87.5	33.4371051378555	104.570375	4.34190171101139	0.164562290163051	0.0524138289371571	F	HC	MS	37492	1.05318828558664
MS115075DS27	43	85.1666666666667	24.7308127294288	102.19173553719	5.57316669037188	0.184754826270231	0.0595025060734643	F	HC	MS	35983	1.0490801883684
MS115075ES28	40	73	19.3221768812339	75.4156862745098	3.86238484167546	0.0892099754928525	0.0229653315564096	F	HC	MS	37545	1.0533295492534
MS115075FS29	34	47	9.25157389996827	62.0497041420118	4.67537027867387	0.150667098048108	0.0440174488884547	F	HC	MS	45081	1.07162161506938
MS115075GS30	41	62	12.197641562098	90.0147427539866	6.90454890596728	0.0909057094656295	0.0234896656777855	F	HC	MS	46343	1.07438255347774
MS115075IS31	85	111.25	18.7594954888769	107.128569590944	4.98171384371164	1.20217630055924	0.488048746327762	M	HC	MS	30494	1.03252852219319
MS115075JS32	116	127.375	8.08411213280643	123.887720811544	5.4016040919323	1.2444004695548	0.365499643067959	M	HC	MS	23411	1.00609612763603
MS115075LS33	50	50.3333333333333	0.924175436322804	51.02068171539	3.06218995318353	0.780557299252167	0.284756981933326	M	HC	MS	14196	0.956071551376639
MS115075MS34	91	126	21.2091564636889	125.860848484849	5.51655862747444	1.00462312568222	0.39767295737066	M	HC	MS	35871	1.04876844485877
MS115075NS35	69	84.6	11.6428807984129	94.6471388347412	4.70097611137618	1.38968816419808	0.409365883906242	M	HC	MS	20207	0.99137843580135
NC129129BS155	33	53	13.4878623905283	54.3025569595065	3.21498142428288	0.151325735985295	0.043262518152708	F	HC	NC	26557	1.01870486454036
NC129129DS156	35	98.25	39.2114194422843	189.525925925926	9.12826091937775	0.133581827090502	0.0384215152887604	F	HC	NC	30605	1.03289186732852
NC129129ES157	23	50.5	22.6794821565901	54.9918074756784	4.7915607070941	0.0784803921942078	0.0203375134115753	F	HC	NC	41354	1.06299244309607
NC129129FS158	54	94.6	20.5957269527045	95.6523545706371	4.27322532389292	0.232523507463135	0.0733124387894371	F	HC	NC	35542	1.04784703747454
NC129129GS159	25	60	25.5791708521109	69.3454545454545	2.88022667322047	0.0643566105235244	0.0164768330807411	F	HC	NC	35150	1.04673798972388
NC129129HS160	44	53.0666666666667	5.89285711722527	66.2825443786982	5.61692857930579	0.173996691163187	0.0536226776508963	F	HC	NC	37429	1.0530201084004
NC129129IS161	113	158.769230769231	20.996816771509	152.803012433073	6.12400752597103	0.922898026907567	0.422676759956783	M	HC	NC	23165	1.00503977978507
NC129129JS162	96	129.214285714286	15.9192539384296	144.900159113573	6.86654241537074	0.960351022973329	0.528876934516	M	HC	NC	33962	1.04329975315062
NC129129KS163	93	124.071428571429	15.1069368538978	139.988841905558	6.72290820136311	0.960667166036646	0.50691974206449	M	HC	NC	31229	1.03491024292713
NC129129LS164	76	97	12.2000084502252	101.284372055158	4.95186731906597	0.855869964885557	0.492631498880948	M	HC	NC	30447	1.03237427461169
NC129129MS165	85	100.833333333333	9.36750457091066	107.177777777778	5.41116583479702	0.467981406866211	0.120747324166359	M	HC	NC	27127	1.02082848208435
NC129129PS166	80	106.25	15.4697165473433	102.60978125	5.12920400566535	1.03051434720424	0.531108149530697	M	HC	NC	31338	1.03525866976644
NJ129759AS168	83	137.473684210526	21.5895814857968	151.292481850621	6.78330939676466	0.120782413462272	0.0297981699595004	F	HC	NJ	36075	1.04933553836421
NJ129759DS169	66	152.666666666667	39.9759745687167	161.30701754386	6.46741800657583	0.124735905911247	0.0320773864358578	F	HC	NJ	41888	1.06427546687096
NJ129759GS170	126	143.769230769231	10.0164627272852	141.591050474686	5.95187468045404	1.69469060265874	0.500774762446247	M	HC	NJ	16813	0.972990767567893
NJ990302	80	85.625	4.81317518695927	86.3609467455621	4.54469950790134	0.923970912058297	0.253446118956783	M	HC	NJ	13366	0.950046944807102
NJ990303	42	43.5	2.58810275338306	43.6847293856499	2.8470926604926	0.644648146375144	0.181385457135597	M	HC	NJ	7074	0.886418136976543
NJ990313	61	70.1666666666667	7.37831502207838	81.8633333333333	4.84068361194426	0.653768350048311	0.177958439353248	M	HC	NJ	20776	0.994155375334258
NJ990314	64	67.5	3.66012322983983	69.0356985760703	3.9946244332363	0.39143112062814	0.100138056710345	M	HC	NJ	31789	1.03668755969772
NJ990316	39	89.6	30.4020721068952	141.953872340426	8.03848859250115	0.333602645045632	0.145690003301548	F	HC	NJ	31778	1.03665295054483
NJ9903612	124	222.307692307692	31.6243417237946	264.706549670693	11.0072585114368	0.201678157291864	0.0561836755506903	F	HC	NJ	36783	1.05127910609005
NJ990365	32	59.2	18.1615874335948	59.8181818181818	2.895535787385	0.0997026325336442	0.0260364977067178	F	HC	NJ	29125	1.0279352190868
OH1192392	40	41	1.81345468269236	44.3751228733459	2.73017841248015	0.332482740691505	0.0880823903322721	M	MW	OH	22034	1.00003419939
OH1192393	53	60.5	5.07897739985152	62.9309223892727	3.61401740468887	0.0989843955654937	0.0248962551855128	F	MW	OH	48577	1.07909054468412
OH11924010	44	74	17.8845985842451	74.2036360621681	4.95300779926312	0.0953041494870413	0.0241715528689534	F	MW	OH	39772	1.05909184261
OH11924011	45	162	72.4849601258388	136.218447426533	6.3296790426242	0.351281276129423	0.157897571600644	F	MW	OH	50990	1.08393848140492
OH11924012	21	47	19.9854852768055	69.75	1.38546927758827	0.0818473431894023	0.021685976179032	F	MW	OH	17319	0.975955944372904
OH1192402	91	130.428571428571	22.3576654218818	113.873553003066	4.86780260626874	1.0599765702204	0.54722997151417	M	MW	OH	39006	1.05714707594325
OH1192404	59	68.1666666666667	7.37814570325997	75.1270266666667	4.28474759091111	0.503571247090981	0.134545268121086	M	MW	OH	24074	1.00888876989397
OH1192405	64	86.75	16.6920359948095	96.5356949702542	5.19770801620032	1.17587758673741	0.545388231821984	M	MW	OH	21464	0.997413239210546
OH1192406	68	102	23.2144104850127	87.6293019843311	4.5497993233809	0.512340920319109	0.134921269226198	M	MW	OH	15733	0.966351569624042
OH1192407	62	96.2	21.9239218686792	87.9628613920286	4.96630852283929	0.236339873830982	0.0591490619920647	M	MW	OH	29354	1.02871841021711
OH1192408	61	80.5	14.7385601494686	76.3574937700249	3.95891010166926	0.425195884335118	0.111460563059966	M	MW	OH	34754	1.04560499522822
OH1192409	28	55.2	18.1598693971553	72.625	1.94000578459172	0.0798333559135576	0.0203493398576121	F	MW	OH	21300	0.996646235169752
OK128238BS129	40	57.1	10.4077127200479	66.0558526440879	4.41563363536946	0.149859798736742	0.0440614625656852	F	W	OK	35935	1.04894670299025
OK128238CS130	69	92	12.464305921368	88.6028127792274	4.26004949848651	0.65047869074711	0.322373730897223	F	W	OK	43769	1.06866810832253
OK128238DS131	53	70.5	12.1405367259317	64.504013711925	3.7989618072192	0.126735699931644	0.030643533743977	F	W	OK	36892	1.05157500043556
OK128238ES132	64	89.3	14.1136086591665	84.5233527778941	4.26133072676317	0.122077247074283	0.0301008935933156	F	W	OK	39664	1.0588199254275
OK128238FS133	51	61.9090909090909	7.24329680471133	64.4467682343516	3.75054248354402	0.0974118092684594	0.0239863071566285	F	W	OK	49942	1.08186176110895
OK128238GS134	38	107	42.2638159681176	102.336744186047	3.74572940263558	0.0848709091969238	0.0217429656835784	F	W	OK	38940	1.05697772789262
OK128238HS135	77	88	8.87390838357034	85.1602735915993	4.56493985118133	0.812657615893683	0.250655496709937	M	W	OK	13604	0.951811914612709
OK128238IS136	67	80.75	11.1673309554927	75.2428390411755	4.2018260359094	1.05146822752848	0.446885928758401	M	W	OK	19431	0.987462500785103
OK128238KS137	77	115.5	22.9404638347262	103.305256367479	5.02038393299314	0.3589671874428	0.0905481554915415	M	W	OK	30831	1.03362759562932
OK128238MS138	69	80.1428571428571	8.22929764571884	78.959316534626	4.35985023612748	0.29589420362556	0.0727519287836556	M	W	OK	23459	1.0063009495553
OK128238NS139	75	88.3333333333333	8.84787065194977	91.3908472479901	4.8346614251589	0.548634091631126	0.145921667234475	M	W	OK	26973	1.02025916446529
OK128238PS140	75	105.666666666667	16.9401004904293	115.712438954323	5.55545575985298	0.497709326847794	0.131410611931332	M	W	OK	21309	0.996688479766592
RI115028AS12	109	122.333333333333	8.84886961317447	118.517757822296	5.30508080454967	1.07213710877884	0.538558391596372	M	NE	RI	25255	1.01367794349022
RI115028BS13	54	61	6.64744496706546	58.4394679325183	3.75430632272398	0.829468639881585	0.412746849714879	M	NE	RI	16834	0.973115592977152
RI115028CS14	75	94	11.6115677967356	86.3391189674523	4.04705384831771	0.724255872771166	0.372944229217698	F	NE	RI	16693	0.972274474885539
RI115028DS15	48	95.25	24.9335213044922	129.020933977456	9.00968655629117	0.095127576761232	0.0240871824476023	F	NE	RI	36283	1.04991045909979
RI115029AS16	25	34.1666666666667	7.37223197382045	39.3846153846154	2.40962606616563	0.130101519502994	0.0390595660417344	F	NE	RI	33305	1.04134628148473
RI115029BS17	107	143.111111111111	19.3239905325588	132.701766022412	5.82982521232288	0.828088667155067	0.387513274263031	F	NE	RI	30103	1.03123801135446
RI115029CS18	34	74	28.6217960164489	64.798353909465	4.36562453207549	0.185637381734998	0.061046452993748	F	NE	RI	48628	1.07919547756757
RI115029DS19	90	105.166666666667	10.8563430965381	102.330345324075	4.97472006758214	2.49085829861847	0.760548161431226	M	NE	RI	6277	0.874464743831753
RI115030AS20	28	41.2	10.2078644724241	47.2618583495776	3.37411090267087	0.1268237302073	0.0372432001865323	F	NE	RI	44934	1.07129500254774
RI115030BS21	95	110.545454545455	9.44522583039763	116.132767689177	5.37690711027567	0.792738438319969	0.371350476597221	M	NE	RI	37307	1.05269362555849
RI115030CS22	90	109.125	12.0478282947461	108.586861313869	5.15982926435588	0.926001995054323	0.469197195794485	M	NE	RI	35500	1.04772879754635
RI115030DS23	87	132.333333333333	31.8408765373172	106.875388568078	5.01236532387091	0.894036931965893	0.243187853834635	M	NE	RI	22435	1.00183775184101
TN119568AS72	45	70.6666666666667	14.6984911735065	79.3012345679012	4.96739238469674	0.194002096851733	0.0655237350321105	F	HC	TN	40777	1.06158734759491
TN119568BS73	36	60	16.4084531060467	61.4264529341148	3.78958704149106	0.292081153971093	0.104748370847611	F	HC	TN	50949	1.08385804113729
TN119568DS74	69	98.25	15.0382236029286	100.020335046358	5.34541063924747	0.53916044265236	0.281590904406372	F	HC	TN	36539	1.05061354622888
TN119568FS75	45	70.3	14.1121565584836	76.8946016637867	4.38972238110232	0.192899447520461	0.0656359725002543	F	HC	TN	39697	1.05890308970693
TN119568GS76	30	75.3333333333333	31.8119523780711	77.0053046594982	3.27100563967124	0.215299599638186	0.0795339396391895	F	HC	TN	34907	1.04604426611443
TN119568JS77	71	99.1111111111111	15.8023265285421	99.4004161712247	5.02124152288719	0.654098899139533	0.197384642742664	M	HC	TN	22204	1.00080277318101
TN119568KS78	17	26	8.02433947677075	34.396484375	2.89697122268454	0.772532695526749	0.479902516503112	M	HC	TN	2328	0.775276480885133
TN119568LS79	96	123	13.8158674393415	125.315830678198	5.88395816392216	0.393984373358713	0.0994751070948044	M	HC	TN	33007	1.04044749391662
TN119568MS80	71	106	21.207126252239	111.520111081251	5.95596884857673	0.787159785955493	0.430270968642693	M	HC	TN	31388	1.03541809332474
TN119568NS81	81	112.071428571429	15.1066275254383	131.837998916381	6.59813272192065	0.78109218514279	0.425194832747888	M	HC	TN	35407	1.04746648196869
TN119568PS82	81	117.111111111111	19.3227952708306	117.612444039353	5.59612970994677	0.320576868924707	0.0802510528181938	M	HC	TN	39495	1.05839293605985
VA128251IS141	136	166.666666666667	16.9423980144521	154.258998144712	6.16517832141854	1.2097428128744	0.537437116935929	M	HC	VA	28107	1.02437739346193
VA128251JS142	141	166.3	14.1160960058432	153.782003949967	5.99827915124947	1.09625700411153	0.340746112538715	M	HC	VA	24011	1.00862673376608
VAn8441BS187	876	953.025	22.9323008689485	920.033909123432	14.1916653000912	5.81440226584797	0.993700641084492	M	NE	VA	36255	1.04983325818057
VAn8442AS188	846	1055.3185840708	37.43337065969	1036.59576313344	15.9418512402408	1.98177149190165	0.433126177102448	F	NE	VA	42509	1.06574710971994
VAn8448AS189	340	506.269230769231	39.1381861452658	496.535789127866	11.7415742396597	0.83019028352848	0.26030157662954	F	NE	VA	35372	1.04736758256956
