## Supplementary material for "The microbiota of *Amblyomma americanum* reflects known westward expansion": Pathogen diagnosis results

Sample	E_chaff	E_ewingii	R_rick	A_phag	Region
128212	negative	negative	negative	negative	HC
115002A	negative	negative	negative	negative	HC
115002B	negative	negative	negative	negative	HC
115002C	negative	negative	negative	negative	HC
115002D	negative	negative	negative	negative	HC
115002E	negative	negative	negative	negative	HC
115002F	negative	negative	negative	negative	HC
115002G	negative	negative	negative	negative	HC
115002H	negative	negative	negative	negative	HC
115002I	negative	negative	negative	negative	HC
115002J	negative	negative	negative	negative	HC
115002K	negative	negative	negative	negative	HC
115002L	negative	negative	negative	negative	HC
115002M	negative	negative	negative	negative	HC
115002N	negative	negative	negative	negative	HC
115002P	negative	negative	negative	inconclusive	HC
115027A	negative	negative	negative	negative	NE
115027B	negative	negative	negative	negative	NE
115027C	negative	positive	negative	negative	NE
115027D	negative	negative	negative	negative	NE
115027E	negative	negative	negative	negative	NE
115027F	negative	positive	negative	negative	NE
115028A	negative	negative	negative	negative	NE
115028B	negative	negative	negative	negative	NE
115028C	negative	negative	negative	negative	NE
115028D	inconclusive	negative	negative	negative	NE
115029A	negative	negative	negative	negative	NE
115029B	negative	negative	negative	negative	NE
115029C	negative	negative	negative	negative	NE
115029D	negative	negative	negative	negative	NE
115030A	negative	negative	negative	negative	NE
115030B	negative	negative	negative	negative	NE
115030C	negative	negative	negative	negative	NE
115030D	negative	negative	negative	negative	NE
115075A	negative	negative	negative	negative	HC
115075B	negative	negative	negative	negative	HC
115075C	negative	negative	negative	negative	HC
115075D	negative	negative	negative	negative	HC
115075E	negative	negative	negative	negative	HC
115075F	negative	negative	negative	positive	HC
115075G	negative	negative	negative	positive	HC
115075H	negative	negative	negative	positive	HC
115075I	negative	negative	negative	positive	HC
115075J	negative	negative	negative	negative	HC
115075K	negative	negative	negative	positive	HC
115075L	negative	negative	negative	positive	HC
115075M	negative	negative	negative	positive	HC
115075N	negative	negative	negative	positive	HC
115075P	positive	negative	negative	positive	HC
115098A	negative	negative	negative	negative	HC
115098B	negative	negative	negative	negative	HC
115098C	negative	negative	negative	positive	HC
115098D	negative	negative	negative	negative	HC
115098E	negative	negative	negative	negative	HC
115098F	negative	negative	negative	negative	HC
115098G	negative	negative	negative	negative	HC
115098H	negative	negative	negative	negative	HC
115098I	negative	negative	negative	negative	HC
115098J	negative	negative	negative	negative	HC
115098L	negative	negative	negative	negative	HC
115098M	negative	negative	negative	negative	HC
115098N	negative	negative	negative	negative	HC
115098P	negative	negative	negative	negative	HC
115122A	negative	positive	negative	negative	HC
115122B	negative	negative	negative	negative	HC
115122C	negative	negative	negative	negative	HC
119275A	positive	negative	negative	negative	NE
119275B	negative	negative	negative	negative	NE
119275C	negative	negative	negative	negative	NE
119275D	negative	negative	negative	negative	NE
119275E	negative	negative	negative	negative	NE
119275F	negative	negative	negative	negative	NE
119275G	negative	negative	negative	negative	NE
119275H	negative	negative	negative	inconclusive	NE
119275I	negative	negative	negative	negative	NE
119275J	negative	negative	negative	negative	NE
119275K	positive	negative	negative	negative	NE
119275L	negative	negative	negative	negative	NE
119275M	negative	negative	negative	negative	NE
119568A	negative	negative	negative	negative	HC
119568B	negative	negative	negative	negative	HC
119568C	negative	negative	negative	negative	HC
119568D	negative	negative	negative	negative	HC
119568E	negative	negative	negative	negative	HC
119568F	negative	negative	negative	negative	HC
119568G	negative	negative	negative	negative	HC
119568H	negative	negative	negative	negative	HC
119568I	negative	negative	negative	negative	HC
119568J	negative	negative	negative	inconclusive	HC
119568K	negative	negative	negative	negative	HC
119568L	negative	negative	negative	negative	HC
119568M	negative	negative	negative	negative	HC
119568N	negative	negative	negative	negative	HC
119568P	negative	negative	negative	negative	HC
119582A	negative	negative	negative	negative	HC
119582B	positive	negative	negative	negative	HC
119582C	negative	negative	negative	negative	HC
119582D	negative	negative	negative	negative	HC
119582E	negative	negative	negative	negative	HC
119582F	negative	negative	negative	negative	HC
119582G	negative	negative	negative	negative	HC
119582H	negative	negative	negative	negative	HC
119582I	positive	negative	negative	negative	HC
119582J	negative	negative	negative	negative	HC
119582K	positive	negative	negative	negative	HC
119582L	negative	negative	negative	negative	HC
119582M	negative	negative	negative	negative	HC
119582N	negative	positive	negative	negative	HC
119582P	positive	negative	negative	negative	HC
119957A	negative	negative	negative	positive	HC
119957B	negative	negative	negative	negative	HC
119957C	negative	negative	negative	negative	HC
119957D	negative	negative	negative	negative	HC
119957E	negative	negative	negative	negative	HC
119957F	negative	negative	negative	negative	HC
119957G	negative	negative	negative	negative	HC
119957H	negative	negative	negative	negative	HC
119957I	negative	negative	negative	negative	HC
119957J	negative	negative	negative	negative	HC
119957K	negative	negative	negative	negative	HC
119957L	negative	negative	negative	negative	HC
119957M	negative	negative	negative	negative	HC
119957N	negative	negative	negative	negative	HC
119957P	negative	negative	negative	inconclusive	HC
128211A	negative	negative	negative	negative	HC
128211B	negative	negative	negative	negative	HC
128211C	negative	negative	negative	inconclusive	HC
128231A	negative	negative	negative	negative	HC
128231B	negative	negative	negative	negative	HC
128231C	negative	negative	negative	negative	HC
128231D	negative	negative	negative	negative	HC
128232A	negative	negative	negative	negative	HC
128232B	negative	negative	negative	negative	HC
128232C	negative	negative	negative	negative	HC
128232D	negative	negative	negative	inconclusive	HC
128234A	negative	negative	negative	negative	HC
128237A	negative	negative	negative	negative	HC
128238A	negative	negative	negative	negative	W
128238B	negative	negative	negative	negative	W
128238C	negative	negative	negative	negative	W
128238D	negative	negative	negative	negative	W
128238E	negative	negative	negative	negative	W
128238F	negative	negative	negative	negative	W
128238G	negative	negative	negative	negative	W
128238H	negative	negative	negative	negative	W
128238I	negative	negative	negative	negative	W
128238J	negative	negative	negative	negative	W
128238K	negative	negative	negative	negative	W
128238L	negative	negative	negative	negative	W
128238M	negative	negative	negative	negative	W
128238N	negative	negative	negative	negative	W
128238P	negative	negative	negative	negative	W
128251A	negative	negative	negative	negative	NE
128251B	negative	negative	negative	negative	NE
128251C	negative	negative	negative	negative	NE
128251D	negative	negative	negative	negative	NE
128251E	negative	negative	negative	negative	NE
128251F	negative	negative	negative	negative	NE
128251G	negative	negative	negative	negative	NE
128251H	negative	negative	negative	negative	NE
128251I	negative	negative	negative	negative	NE
128251J	negative	negative	negative	negative	NE
128251Q	positive	negative	negative	negative	NE
128251R	negative	negative	negative	negative	NE
129127A	negative	negative	negative	negative	HC
129127B	negative	negative	negative	negative	HC
129127C	negative	negative	negative	negative	HC
129127D	negative	negative	negative	negative	HC
129127E	negative	negative	negative	negative	HC
129127F	negative	negative	negative	negative	HC
129127G	negative	negative	negative	negative	HC
129127H	negative	negative	negative	negative	HC
129127I	negative	negative	negative	negative	HC
129127J	negative	negative	negative	negative	HC
129127K	negative	negative	negative	negative	HC
129127L	negative	negative	negative	negative	HC
129127M	negative	negative	negative	negative	HC
129127N	negative	negative	negative	negative	HC
129127P	negative	negative	negative	negative	HC
129129A	negative	negative	negative	negative	HC
129129B	negative	negative	negative	negative	HC
129129C	negative	negative	negative	negative	HC
129129D	negative	negative	negative	negative	HC
129129E	negative	negative	negative	negative	HC
129129F	negative	negative	negative	negative	HC
129129G	negative	negative	negative	negative	HC
129129H	negative	negative	negative	negative	HC
129129I	negative	negative	negative	negative	HC
129129J	negative	negative	negative	negative	HC
129129K	negative	negative	negative	negative	HC
129129L	negative	negative	negative	negative	HC
129129M	negative	negative	negative	negative	HC
129129N	positive	positive	negative	negative	HC
129129P	negative	negative	negative	negative	HC
129737A	negative	negative	negative	negative	HC
129737B	negative	positive	negative	negative	HC
129737C	negative	negative	negative	negative	HC
129737D	negative	negative	negative	negative	HC
129759A	negative	negative	negative	negative	HC
129759B	negative	negative	negative	negative	HC
129759C	negative	negative	negative	negative	HC
129759D	negative	negative	negative	negative	HC
129759E	negative	negative	negative	negative	HC
129759F	negative	negative	negative	negative	HC
129759G	negative	inconclusive	negative	negative	HC
129759H	negative	negative	negative	negative	HC
129759I	negative	negative	negative	negative	HC
129759J	positive	negative	negative	negative	HC
N8186A	negative	negative	negative	negative	W
N8186B	negative	negative	negative	negative	W
N8186C	negative	negative	negative	negative	W
N8204A	negative	negative	negative	negative	W
N8204B	negative	negative	negative	negative	W
N8215A	negative	negative	negative	negative	W
N8215B	negative	negative	negative	negative	W
N8215C	negative	negative	negative	negative	W
N8215D	negative	positive	negative	negative	W
N8215E	negative	negative	negative	negative	W
N8215F	negative	positive	negative	negative	W
N8215G	negative	negative	negative	negative	W
N8216A	negative	negative	negative	negative	W
N8216B	positive	negative	negative	negative	W
N8216C	negative	negative	negative	negative	W
N8216D	negative	negative	negative	negative	W
N8216E	negative	negative	negative	negative	W
N8216F	negative	negative	negative	negative	W
N8216G	negative	negative	negative	negative	W
N8216H	negative	negative	negative	negative	W
N8434A	negative	negative	negative	negative	W
N8441A	negative	negative	negative	negative	W
N8441B	positive	negative	negative	negative	W
N8441C	negative	negative	negative	negative	W
N8442A	negative	negative	negative	negative	W
N8448A	negative	negative	negative	negative	W
N8450A	negative	negative	negative	negative	W
